# Complex developmental and transcriptional dynamics underlie pollinator-driven evolutionary transitions in nectar spur morphology in *Aquilegia* (columbine)

**DOI:** 10.1101/2022.03.24.485692

**Authors:** Molly B. Edwards, Evangeline S. Ballerini, Elena M. Kramer

## Abstract

**Premise:** Determining the developmental programs underlying morphological variation is key to elucidating the evolutionary processes that generated the stunning biodiversity of the angiosperms. Here, we characterize the developmental and transcriptional dynamics of the elaborate petal nectar spur of *Aquilegia* (columbine) in species with contrasting pollination syndromes and spur morphologies.

**Methods:** We collected petal epidermal cell number and length data across four *Aquilegia* species, two with the short, curved nectar spurs of the bee-pollination syndrome, and two with the long, straight spurs of the hummingbird syndrome. We also performed RNA-seq on *A. brevistyla* (bee) and *A. canadensis* (hummingbird) distal and proximal spur compartments at multiple developmental stages. Finally, we intersected these datasets with a previous QTL mapping study on spur length and shape to identify new candidate loci.

**Results:** The differential growth between the proximal and distal surfaces of curved spurs is primarily driven by differential cell division. However, independent transitions to straight spurs in the hummingbird syndrome have evolved by increasing differential cell elongation between spur surfaces. The RNA-seq data reveal these tissues to be transcriptionally distinct, and point to auxin signaling as being involved with the differential cell elongation responsible for the evolution of straight spurs. We identify several promising candidate genes for future study.

**Conclusions:** Our study, taken together with previous work in *Aquilegia,* reveals the complexity of the developmental mechanisms underlying trait variation in this system. The framework we have establish here will lead to exciting future work examining candidate genes and processes involved in the rapid radiation of the genus.
