## Appendix S3 for "Complex developmental and transcriptional dynamics underlie pollinator-driven evolutionary transitions in nectar spur morphology in *Aquilegia* (columbine)"

### Sheet: S3.all.raw.reads.samples
Appendix S3. Raw read counts for each RNAseq sample, as well as total, mean, min, and max reads. 80 samples were collected (2 species, four developmental stages, 2 tissue types, five replicates each). Sample names are coded based on their tissue type. For example, bd_1-1 is A. brevistyla distal 10% stage replicate 1, bp_4-2 is A. brevistyla proximal 70% stage replicate 2; cd_2-3 is A. canadensis …
Sample	Raw read count
bd_1-1_S2	25227021
bd_1-2_S4	21964529
bd_1-3_S6	21808019
bd_1-5_S8	21869598
bd_1-6_S10	28084816
bd_2-1_S12	24047919
bd_2-2_S14	23673870
bd_2-3_S16	20847093
bd_2-4_S18	24686621
bd_2-5_S20	25495163
bd_3-1_S22	22354037
bd_3-2_S24	22692553
bd_3-3_S26	25573359
bd_3-4_S28	23576723
bd_3-5_S30	21841907
bd_4-1_S32	25806019
bd_4-2_S34	26024050
bd_4-3_S36	30364125
bd_4-4_S38	26476500
bd_4-5_S40	25799513
bp_1-1_S1	25080339
bp_1-2_S3	25980172
bp_1-3_S5	22836660
bp_1-5_S7	19467552
bp_1-6_S9	23643358
bp_2-1_S11	24456315
bp_2-2_S13	22750549
bp_2-3_S15	23295168
bp_2-4_S17	27647757
bp_2-5_S19	26718788
bp_3-1_S21	31183757
bp_3-2_S23	26344037
bp_3-3_S25	29122067
bp_3-4_S27	24104799
bp_3-5_S29	23012919
bp_4-1_S31	25940552
bp_4-2_S33	30203029
bp_4-3_S35	25731299
bp_4-4_S37	24029307
bp_4-5_S39	24771253
cd_1-1_S42	22925104
cd_1-2_S44	24787157
cd_1-3_S46	22896931
cd_1-4_S48	26013046
cd_1-5_S50	25466902
cd_2-1_S52	23972832
cd_2-2_S54	21599205
cd_2-3_S56	27127947
cd_2-4_S58	23915206
cd_2-5_S60	22456799
cd_3-1_S62	20923487
cd_3-2_S64	22512417
cd_3-3_S66	24368594
cd_3-4_S68	27196231
cd_3-5_S70	25927075
cd_4-1_S72	23319968
cd_4-2_S74	21272847
cd_4-3_S76	23912522
cd_4-4_S78	25025584
cd_4-5_S80	27852094
cp_1-1_S41	30364244
cp_1-2_S43	25586519
cp_1-3_S45	27822047
cp_1-4_S47	23986412
cp_1-5_S49	31587983
cp_2-1_S51	28206873
cp_2-2_S53	23406672
cp_2-3_S55	24095922
cp_2-4_S57	29723538
cp_2-5_S59	21529346
cp_3-1_S61	19375286
cp_3-2_S63	25838533
cp_3-3_S65	24557958
cp_3-4_S67	25345099
cp_3-5_S69	24311581
cp_4-1_S71	22416372
cp_4-2_S73	26478674
cp_4-3_S75	27384596
cp_4-4_S77	24641181
cp_4-5_S79	24020321
total	1988684217
mean	2.48586e+07
min	19375286
max	31587983
