## Appendix S11 for "Complex developmental and transcriptional dynamics underlie pollinator-driven evolutionary transitions in nectar spur morphology in *Aquilegia* (columbine)"

### Sheet: S11.GO.WGCNA.modules
Appendix S11. GO analysis results for WGCNA modules of interest (those that were associated with certain traits).
module	associated trait(s)	GO term	Ontology	Description	Number in input list	Number in BG/Ref	p-value	FDR
MD23	10% stage	GO:0007049	P	cell cycle	216	394	6.1e-29	6.7e-25
MD23	10% stage	GO:0090304	P	nucleic acid metabolic process	807	2031	7.5e-28	4.1e-24
MD23	10% stage	GO:0034641	P	cellular nitrogen compound metabolic process	1065	2830	1.4e-25	5.2e-22
MD23	10% stage	GO:0022402	P	cell cycle process	163	284	2.8e-25	7.6e-22
MD23	10% stage	GO:0010467	P	gene expression	796	2054	3.7e-24	8.1e-21
MD23	10% stage	GO:0006259	P	DNA metabolic process	209	403	5e-24	9.1e-21
MD23	10% stage	GO:0051276	P	chromosome organization	185	354	5e-22	7.9e-19
MD23	10% stage	GO:0006139	P	nucleobase-containing compound metabolic process	866	2302	8.1e-22	1.1e-18
MD23	10% stage	GO:0000278	P	mitotic cell cycle	111	178	9e-22	1.1e-18
MD23	10% stage	GO:1903047	P	mitotic cell cycle process	105	166	2.2e-21	2.4e-18
MD23	10% stage	GO:0006807	P	nitrogen compound metabolic process	1109	3089	1.8e-19	1.8e-16
MD23	10% stage	GO:0016070	P	RNA metabolic process	669	1754	2.6e-19	2.4e-16
MD23	10% stage	GO:0034645	P	cellular macromolecule biosynthetic process	715	1897	5.1e-19	4.3e-16
MD23	10% stage	GO:0044260	P	cellular macromolecule metabolic process	1288	3655	5.8e-19	4.6e-16
MD23	10% stage	GO:0009059	P	macromolecule biosynthetic process	722	1927	1.6e-18	1.2e-15
MD23	10% stage	GO:0051301	P	cell division	133	249	1.9e-17	1.3e-14
MD23	10% stage	GO:0006260	P	DNA replication	77	118	2.7e-17	1.8e-14
MD23	10% stage	GO:0046483	P	heterocycle metabolic process	890	2469	4.8e-17	2.9e-14
MD23	10% stage	GO:0006396	P	RNA processing	219	483	2.7e-16	1.6e-13
MD23	10% stage	GO:0006725	P	cellular aromatic compound metabolic process	907	2540	3.2e-16	1.8e-13
MD23	10% stage	GO:0006412	P	translation	213	469	5.3e-16	2.8e-13
MD23	10% stage	GO:0043043	P	peptide biosynthetic process	213	472	1.2e-15	6.1e-13
MD23	10% stage	GO:1901360	P	organic cyclic compound metabolic process	923	2605	1.5e-15	7.1e-13
MD23	10% stage	GO:0006518	P	peptide metabolic process	219	490	1.8e-15	8.2e-13
MD23	10% stage	GO:0043170	P	macromolecule metabolic process	1356	3971	2.4e-15	1.1e-12
MD23	10% stage	GO:0022613	P	ribonucleoprotein complex biogenesis	119	227	5e-15	2.1e-12
MD23	10% stage	GO:0043604	P	amide biosynthetic process	216	487	7.1e-15	2.9e-12
MD23	10% stage	GO:0000280	P	nuclear division	95	169	8.7e-15	3.4e-12
MD23	10% stage	GO:0007067	P	mitotic nuclear division	63	97	2.7e-14	1e-11
MD23	10% stage	GO:0042254	P	ribosome biogenesis	102	189	3.4e-14	1.3e-11
MD23	10% stage	GO:0043603	P	cellular amide metabolic process	224	516	3.7e-14	1.3e-11
MD23	10% stage	GO:0071103	P	DNA conformation change	45	61	1.1e-13	3.7e-11
MD23	10% stage	GO:0048285	P	organelle fission	104	201	6.7e-13	2.3e-10
MD23	10% stage	GO:0006974	P	cellular response to DNA damage stimulus	122	248	8.1e-13	2.6e-10
MD23	10% stage	GO:0006281	P	DNA repair	114	229	1.6e-12	5e-10
MD23	10% stage	GO:0009451	P	RNA modification	97	190	1e-11	3.2e-09
MD23	10% stage	GO:0044271	P	cellular nitrogen compound biosynthetic process	657	1875	3.3e-11	9.8e-09
MD23	10% stage	GO:0043414	P	macromolecule methylation	70	126	5.1e-11	1.5e-08
MD23	10% stage	GO:0006325	P	chromatin organization	109	227	7.7e-11	2.2e-08
MD23	10% stage	GO:0006261	P	DNA-dependent DNA replication	50	80	9e-11	2.4e-08
MD23	10% stage	GO:0000819	P	sister chromatid segregation	32	42	9.1e-11	2.4e-08
MD23	10% stage	GO:0006302	P	double-strand break repair	49	79	2e-10	5.3e-08
MD23	10% stage	GO:0008283	P	cell proliferation	44	68	2.3e-10	5.8e-08
MD23	10% stage	GO:0006996	P	organelle organization	359	971	6.2e-10	1.5e-07
MD23	10% stage	GO:0033044	P	regulation of chromosome organization	36	53	1.3e-09	3.2e-07
MD23	10% stage	GO:0007059	P	chromosome segregation	50	85	1.9e-09	4.5e-07
MD23	10% stage	GO:0016071	P	mRNA metabolic process	127	290	3.9e-09	9.2e-07
MD23	10% stage	GO:0051321	P	meiotic cell cycle	65	125	8.6e-09	2e-06
MD23	10% stage	GO:0016569	P	covalent chromatin modification	79	164	2.2e-08	4.9e-06
MD23	10% stage	GO:0006270	P	DNA replication initiation	17	19	3e-08	6.6e-06
MD23	10% stage	GO:0071840	P	cellular component organization or biogenesis	586	1733	6.2e-08	1.3e-05
MD23	10% stage	GO:0007062	P	sister chromatid cohesion	20	25	7.8e-08	1.7e-05
MD23	10% stage	GO:0008380	P	RNA splicing	82	177	1e-07	2.1e-05
MD23	10% stage	GO:0006397	P	mRNA processing	101	230	1.1e-07	2.3e-05
MD23	10% stage	GO:0051726	P	regulation of cell cycle	62	124	1.2e-07	2.4e-05
MD23	10% stage	GO:0006306	P	DNA methylation	28	42	1.6e-07	3.1e-05
MD23	10% stage	GO:0006305	P	DNA alkylation	28	42	1.6e-07	3.1e-05
MD23	10% stage	GO:2001252	P	positive regulation of chromosome organization	14	15	1.7e-07	3.2e-05
MD23	10% stage	GO:0098813	P	nuclear chromosome segregation	41	72	1.8e-07	3.3e-05
MD23	10% stage	GO:0000398	P	mRNA splicing, via spliceosome	47	87	2.1e-07	3.8e-05
MD23	10% stage	GO:0000910	P	cytokinesis	42	75	2.4e-07	4.3e-05
MD23	10% stage	GO:0000724	P	double-strand break repair via homologous recombination	33	54	2.9e-07	5.1e-05
MD23	10% stage	GO:0034470	P	ncRNA processing	77	167	3.1e-07	5.4e-05
MD23	10% stage	GO:0006479	P	protein methylation	38	66	3.3e-07	5.7e-05
MD23	10% stage	GO:0008213	P	protein alkylation	38	66	3.3e-07	5.7e-05
MD23	10% stage	GO:0034660	P	ncRNA metabolic process	95	218	3.9e-07	6.5e-05
MD23	10% stage	GO:0000725	P	recombinational repair	33	55	5.3e-07	8.7e-05
MD23	10% stage	GO:0006364	P	rRNA processing	50	97	5.8e-07	9.4e-05
MD23	10% stage	GO:0016571	P	histone methylation	32	53	6.4e-07	0.0001
MD23	10% stage	GO:0016072	P	rRNA metabolic process	51	100	6.9e-07	0.00011
MD23	10% stage	GO:0000070	P	mitotic sister chromatid segregation	20	27	7.1e-07	0.00011
MD23	10% stage	GO:0031056	P	regulation of histone modification	20	27	7.1e-07	0.00011
MD23	10% stage	GO:0044085	P	cellular component biogenesis	245	673	7.8e-07	0.00012
MD23	10% stage	GO:0018205	P	peptidyl-lysine modification	45	85	7.9e-07	0.00012
MD23	10% stage	GO:1902275	P	regulation of chromatin organization	25	38	1.1e-06	0.00016
MD23	10% stage	GO:0040029	P	regulation of gene expression, epigenetic	61	128	1.2e-06	0.00018
MD23	10% stage	GO:0006323	P	DNA packaging	23	34	1.4e-06	0.0002
MD23	10% stage	GO:0006310	P	DNA recombination	56	115	1.4e-06	0.0002
MD23	10% stage	GO:1903046	P	meiotic cell cycle process	46	89	1.5e-06	0.0002
MD23	10% stage	GO:0016458	P	gene silencing	63	134	1.5e-06	0.00021
MD23	10% stage	GO:0061640	P	cytoskeleton-dependent cytokinesis	30	50	1.7e-06	0.00023
MD23	10% stage	GO:0034968	P	histone lysine methylation	26	41	1.9e-06	0.00025
MD23	10% stage	GO:0016570	P	histone modification	53	108	1.9e-06	0.00026
MD23	10% stage	GO:0060255	P	regulation of macromolecule metabolic process	465	1386	2.3e-06	0.0003
MD23	10% stage	GO:0003002	P	regionalization	55	114	2.5e-06	0.00032
MD23	10% stage	GO:0018022	P	peptidyl-lysine methylation	28	46	2.5e-06	0.00032
MD23	10% stage	GO:1901576	P	organic substance biosynthetic process	881	2758	2.9e-06	0.00037
MD23	10% stage	GO:0010564	P	regulation of cell cycle process	35	63	3e-06	0.00037
MD23	10% stage	GO:0000375	P	RNA splicing, via transesterification reactions	49	99	3.4e-06	0.00042
MD23	10% stage	GO:0000377	P	RNA splicing, via transesterification reactions with bulged adenosine as nucleophile	49	99	3.4e-06	0.00042
MD23	10% stage	GO:0032774	P	RNA biosynthetic process	394	1165	4.9e-06	0.00059
MD23	10% stage	GO:0006351	P	transcription, DNA-templated	392	1159	5.1e-06	0.0006
MD23	10% stage	GO:0010468	P	regulation of gene expression	429	1279	5.1e-06	0.0006
MD23	10% stage	GO:0000959	P	mitochondrial RNA metabolic process	24	38	5.2e-06	0.00061
MD23	10% stage	GO:0097659	P	nucleic acid-templated transcription	392	1160	5.5e-06	0.00064
MD23	10% stage	GO:0034654	P	nucleobase-containing compound biosynthetic process	438	1310	5.8e-06	0.00067
MD23	10% stage	GO:0044238	P	primary metabolic process	1541	4987	6.9e-06	0.00077
MD23	10% stage	GO:0009553	P	embryo sac development	46	93	6.8e-06	0.00077
MD23	10% stage	GO:0044728	P	DNA methylation or demethylation	28	48	8.1e-06	0.00089
MD23	10% stage	GO:0006304	P	DNA modification	28	48	8.1e-06	0.00089
MD23	10% stage	GO:0061647	P	histone H3-K9 modification	12	14	1e-05	0.0011
MD23	10% stage	GO:0000281	P	mitotic cytokinesis	27	46	1e-05	0.0011
MD23	10% stage	GO:1905269	P	positive regulation of chromatin organization	12	14	1e-05	0.0011
MD23	10% stage	GO:0043933	P	macromolecular complex subunit organization	192	528	1.1e-05	0.0011
MD23	10% stage	GO:0006342	P	chromatin silencing	29	51	1.1e-05	0.0012
MD23	10% stage	GO:0007389	P	pattern specification process	59	130	1.2e-05	0.0013
MD23	10% stage	GO:0044249	P	cellular biosynthetic process	866	2736	1.2e-05	0.0013
MD23	10% stage	GO:0033043	P	regulation of organelle organization	52	111	1.3e-05	0.0013
MD23	10% stage	GO:0045786	P	negative regulation of cell cycle	21	33	1.7e-05	0.0017
MD23	10% stage	GO:0051171	P	regulation of nitrogen compound metabolic process	419	1263	1.9e-05	0.0019
MD23	10% stage	GO:1900864	P	mitochondrial RNA modification	20	31	2e-05	0.002
MD23	10% stage	GO:0070828	P	heterochromatin organization	10	11	2.1e-05	0.0021
MD23	10% stage	GO:0007135	P	meiosis II	10	11	2.1e-05	0.0021
MD23	10% stage	GO:0045814	P	negative regulation of gene expression, epigenetic	29	53	3e-05	0.0029
MD23	10% stage	GO:0051567	P	histone H3-K9 methylation	11	13	3.1e-05	0.0029
MD23	10% stage	GO:0007126	P	meiotic nuclear division	41	84	3.1e-05	0.0029
MD23	10% stage	GO:0031058	P	positive regulation of histone modification	11	13	3.1e-05	0.0029
MD23	10% stage	GO:0044786	P	cell cycle DNA replication	21	34	3.3e-05	0.0031
MD23	10% stage	GO:0007346	P	regulation of mitotic cell cycle	26	46	3.6e-05	0.0034
MD23	10% stage	GO:0051052	P	regulation of DNA metabolic process	32	61	3.7e-05	0.0034
MD23	10% stage	GO:2000112	P	regulation of cellular macromolecule biosynthetic process	395	1194	3.9e-05	0.0035
MD23	10% stage	GO:0080090	P	regulation of primary metabolic process	440	1342	4e-05	0.0036
MD23	10% stage	GO:0032392	P	DNA geometric change	14	19	4e-05	0.0036
MD23	10% stage	GO:0010556	P	regulation of macromolecule biosynthetic process	396	1198	4.1e-05	0.0037
MD23	10% stage	GO:0019219	P	regulation of nucleobase-containing compound metabolic process	384	1160	4.5e-05	0.004
MD23	10% stage	GO:0048731	P	system development	384	1160	4.5e-05	0.004
MD23	10% stage	GO:0032259	P	methylation	92	231	4.6e-05	0.004
MD23	10% stage	GO:0006473	P	protein acetylation	21	35	6.1e-05	0.0053
MD23	10% stage	GO:2000756	P	regulation of peptidyl-lysine acetylation	9	10	7e-05	0.0058
MD23	10% stage	GO:0051177	P	meiotic sister chromatid cohesion	9	10	7e-05	0.0058
MD23	10% stage	GO:0035065	P	regulation of histone acetylation	9	10	7e-05	0.0058
MD23	10% stage	GO:0045144	P	meiotic sister chromatid segregation	9	10	7e-05	0.0058
MD23	10% stage	GO:1901983	P	regulation of protein acetylation	9	10	7e-05	0.0058
MD23	10% stage	GO:0042127	P	regulation of cell proliferation	22	38	8.7e-05	0.0072
MD23	10% stage	GO:0007017	P	microtubule-based process	42	90	9.3e-05	0.0076
MD23	10% stage	GO:0032508	P	DNA duplex unwinding	13	18	0.00011	0.0086
MD23	10% stage	GO:0042023	P	DNA endoreduplication	18	29	0.00011	0.0089
MD23	10% stage	GO:1902589	P	single-organism organelle organization	85	215	0.00011	0.0092
MD23	10% stage	GO:0032776	P	DNA methylation on cytosine	7	7	0.00012	0.0097
MD23	10% stage	GO:0048367	P	shoot system development	188	536	0.00012	0.0098
MD23	10% stage	GO:0010605	P	negative regulation of macromolecule metabolic process	105	276	0.00012	0.0098
MD23	10% stage	GO:0080156	P	mitochondrial mRNA modification	17	27	0.00013	0.01
MD23	10% stage	GO:0044702	P	single organism reproductive process	316	952	0.00014	0.011
MD23	10% stage	GO:0009887	P	organ morphogenesis	49	111	0.00015	0.011
MD23	10% stage	GO:0048532	P	anatomical structure arrangement	26	49	0.00015	0.011
MD23	10% stage	GO:0016043	P	cellular component organization	501	1565	0.00015	0.012
MD23	10% stage	GO:0031326	P	regulation of cellular biosynthetic process	405	1247	0.00016	0.012
MD23	10% stage	GO:0016556	P	mRNA modification	21	37	0.00019	0.014
MD23	10% stage	GO:0048229	P	gametophyte development	97	254	0.00018	0.014
MD23	10% stage	GO:0031497	P	chromatin assembly	15	23	0.00019	0.014
MD23	10% stage	GO:0051252	P	regulation of RNA metabolic process	365	1117	0.00019	0.014
MD23	10% stage	GO:0061458	P	reproductive system development	265	789	0.00019	0.014
MD23	10% stage	GO:0048519	P	negative regulation of biological process	177	505	0.0002	0.014
MD23	10% stage	GO:0048608	P	reproductive structure development	265	789	0.00019	0.014
MD23	10% stage	GO:0019222	P	regulation of metabolic process	485	1517	0.00021	0.015
MD23	10% stage	GO:0009834	P	plant-type secondary cell wall biogenesis	20	35	0.00023	0.016
MD23	10% stage	GO:0044770	P	cell cycle phase transition	20	35	0.00023	0.016
MD23	10% stage	GO:0010638	P	positive regulation of organelle organization	24	45	0.00024	0.017
MD23	10% stage	GO:0009892	P	negative regulation of metabolic process	113	306	0.00028	0.019
MD23	10% stage	GO:0031060	P	regulation of histone methylation	12	17	0.00028	0.019
MD23	10% stage	GO:0006265	P	DNA topological change	9	11	0.00029	0.02
MD23	10% stage	GO:0000911	P	cytokinesis by cell plate formation	16	26	0.00031	0.021
MD23	10% stage	GO:0009889	P	regulation of biosynthetic process	406	1260	0.00031	0.021
MD23	10% stage	GO:0009956	P	radial pattern formation	10	13	0.00031	0.021
MD23	10% stage	GO:0009888	P	tissue development	130	360	0.00031	0.021
MD23	10% stage	GO:0022414	P	reproductive process	341	1045	0.00032	0.021
MD23	10% stage	GO:0006913	P	nucleocytoplasmic transport	31	64	0.00032	0.021
MD23	10% stage	GO:0009908	P	flower development	113	307	0.00032	0.021
MD23	10% stage	GO:0051169	P	nuclear transport	31	64	0.00032	0.021
MD23	10% stage	GO:0009058	P	biosynthetic process	894	2906	0.00035	0.023
MD23	10% stage	GO:0042273	P	ribosomal large subunit biogenesis	15	24	0.00037	0.024
MD23	10% stage	GO:0051246	P	regulation of protein metabolic process	77	198	0.00041	0.027
MD23	10% stage	GO:0000003	P	reproduction	341	1049	0.00043	0.027
MD23	10% stage	GO:2000757	P	negative regulation of peptidyl-lysine acetylation	6	6	0.00044	0.028
MD23	10% stage	GO:0035067	P	negative regulation of histone acetylation	6	6	0.00044	0.028
MD23	10% stage	GO:1901984	P	negative regulation of protein acetylation	6	6	0.00044	0.028
MD23	10% stage	GO:0009933	P	meristem structural organization	23	44	0.00047	0.029
MD23	10% stage	GO:0071704	P	organic substance metabolic process	1617	5384	0.00047	0.029
MD23	10% stage	GO:0090567	P	reproductive shoot system development	115	316	0.00047	0.029
MD23	10% stage	GO:0099402	P	plant organ development	192	562	0.00049	0.03
MD23	10% stage	GO:0006355	P	regulation of transcription, DNA-templated	353	1091	0.0005	0.03
MD23	10% stage	GO:0010629	P	negative regulation of gene expression	89	236	0.00052	0.032
MD23	10% stage	GO:1901566	P	organonitrogen compound biosynthetic process	279	847	0.00053	0.032
MD23	10% stage	GO:1903506	P	regulation of nucleic acid-templated transcription	353	1092	0.00053	0.032
MD23	10% stage	GO:2001141	P	regulation of RNA biosynthetic process	353	1092	0.00053	0.032
MD23	10% stage	GO:0006275	P	regulation of DNA replication	13	20	0.00054	0.032
MD23	10% stage	GO:0019438	P	aromatic compound biosynthetic process	469	1480	0.00055	0.033
MD23	10% stage	GO:0007275	P	multicellular organism development	513	1629	0.00059	0.035
MD23	10% stage	GO:0006475	P	internal protein amino acid acetylation	18	32	0.00061	0.035
MD23	10% stage	GO:0006333	P	chromatin assembly or disassembly	18	32	0.00061	0.035
MD23	10% stage	GO:0044772	P	mitotic cell cycle phase transition	18	32	0.00061	0.035
MD23	10% stage	GO:0035196	P	production of miRNAs involved in gene silencing by miRNA	12	18	0.00063	0.036
MD23	10% stage	GO:0031327	P	negative regulation of cellular biosynthetic process	77	201	0.00069	0.04
MD23	10% stage	GO:0032268	P	regulation of cellular protein metabolic process	71	183	0.00072	0.041
MD23	10% stage	GO:0016554	P	cytidine to uridine editing	7	8	0.00074	0.041
MD23	10% stage	GO:0016553	P	base conversion or substitution editing	7	8	0.00074	0.041
MD23	10% stage	GO:0051570	P	regulation of histone H3-K9 methylation	7	8	0.00074	0.041
MD23	10% stage	GO:0031057	P	negative regulation of histone modification	7	8	0.00074	0.041
MD23	10% stage	GO:0031062	P	positive regulation of histone methylation	7	8	0.00074	0.041
MD23	10% stage	GO:0031323	P	regulation of cellular metabolic process	447	1412	0.00077	0.042
MD23	10% stage	GO:0044237	P	cellular metabolic process	1527	5094	0.00077	0.042
MD23	10% stage	GO:0018130	P	heterocycle biosynthetic process	455	1439	0.00077	0.042
MD23	10% stage	GO:0065004	P	protein-DNA complex assembly	24	48	0.00083	0.045
MD23	10% stage	GO:0007018	P	microtubule-based movement	14	23	0.00086	0.046
MD23	10% stage	GO:2000113	P	negative regulation of cellular macromolecule biosynthetic process	70	181	0.00087	0.047
MD23	10% stage	GO:0044267	P	cellular protein metabolic process	554	1775	0.00088	0.047
MD23	10% stage	GO:0003676	F	nucleic acid binding	822	2067	2.2e-28	6e-25
MD23	10% stage	GO:0003735	F	structural constituent of ribosome	133	224	7.3e-23	1e-19
MD23	10% stage	GO:0003723	F	RNA binding	380	884	2.4e-21	2.2e-18
MD23	10% stage	GO:0005198	F	structural molecule activity	156	305	8.6e-18	5.9e-15
MD23	10% stage	GO:1901363	F	heterocyclic compound binding	1264	3733	1.2e-13	6.7e-11
MD23	10% stage	GO:0097159	F	organic cyclic compound binding	1266	3742	1.5e-13	6.8e-11
MD23	10% stage	GO:0044822	F	poly(A) RNA binding	112	220	3.8e-13	1.3e-10
MD23	10% stage	GO:0003729	F	mRNA binding	112	220	3.8e-13	1.3e-10
MD23	10% stage	GO:0003677	F	DNA binding	427	1131	8.9e-13	2.7e-10
MD23	10% stage	GO:0004519	F	endonuclease activity	96	202	1.9e-09	5.1e-07
MD23	10% stage	GO:0004518	F	nuclease activity	121	273	3.7e-09	9.3e-07
MD23	10% stage	GO:0008094	F	DNA-dependent ATPase activity	37	58	1.1e-08	2.4e-06
MD23	10% stage	GO:0005515	F	protein binding	710	2187	2.1e-06	0.00044
MD23	10% stage	GO:0008017	F	microtubule binding	44	86	3.4e-06	0.00067
MD23	10% stage	GO:0015631	F	tubulin binding	47	95	5.4e-06	0.00098
MD23	10% stage	GO:0008026	F	ATP-dependent helicase activity	43	85	6.4e-06	0.001
MD23	10% stage	GO:0070035	F	purine NTP-dependent helicase activity	43	85	6.4e-06	0.001
MD23	10% stage	GO:0003899	F	DNA-directed RNA polymerase activity	28	48	8.1e-06	0.0012
MD23	10% stage	GO:0042393	F	histone binding	25	41	8.3e-06	0.0012
MD23	10% stage	GO:0003678	F	DNA helicase activity	24	39	1e-05	0.0014
MD23	10% stage	GO:0034062	F	RNA polymerase activity	29	52	1.9e-05	0.0023
MD23	10% stage	GO:0004386	F	helicase activity	67	154	1.9e-05	0.0023
MD23	10% stage	GO:0001056	F	RNA polymerase III activity	10	11	2.1e-05	0.0025
MD23	10% stage	GO:0005488	F	binding	1852	6078	2.5e-05	0.0028
MD23	10% stage	GO:0001055	F	RNA polymerase II activity	8	8	3.4e-05	0.0037
MD23	10% stage	GO:0003777	F	microtubule motor activity	25	44	4.5e-05	0.0047
MD23	10% stage	GO:0003682	F	chromatin binding	44	94	5.9e-05	0.0059
MD23	10% stage	GO:0003774	F	motor activity	28	52	6e-05	0.0059
MD23	10% stage	GO:0008092	F	cytoskeletal protein binding	67	160	7.8e-05	0.0074
MD23	10% stage	GO:0000166	F	nucleotide binding	606	1914	0.00014	0.012
MD23	10% stage	GO:1901265	F	nucleoside phosphate binding	606	1914	0.00014	0.012
MD23	10% stage	GO:0017111	F	nucleoside-triphosphatase activity	179	509	0.00015	0.013
MD23	10% stage	GO:0044877	F	macromolecular complex binding	66	161	0.00018	0.015
MD23	10% stage	GO:0003697	F	single-stranded DNA binding	23	42	0.00019	0.015
MD23	10% stage	GO:0001054	F	RNA polymerase I activity	8	9	0.00023	0.017
MD23	10% stage	GO:0030515	F	snoRNA binding	8	9	0.00023	0.017
MD23	10% stage	GO:0016818	F	hydrolase activity, acting on acid anhydrides, in phosphorus-containing anhydrides	188	542	0.00024	0.018
MD23	10% stage	GO:0036094	F	small molecule binding	614	1953	0.00026	0.019
MD23	10% stage	GO:0016462	F	pyrophosphatase activity	186	537	0.00028	0.019
MD23	10% stage	GO:0016817	F	hydrolase activity, acting on acid anhydrides	189	549	0.00035	0.024
MD23	10% stage	GO:0008186	F	RNA-dependent ATPase activity	20	37	0.00062	0.04
MD23	10% stage	GO:0004004	F	ATP-dependent RNA helicase activity	20	37	0.00062	0.04
MD23	10% stage	GO:0003688	F	DNA replication origin binding	7	8	0.00074	0.047
MD23	10% stage	GO:0043232	C	intracellular non-membrane-bounded organelle	506	989	6.6e-51	6.2e-48
MD23	10% stage	GO:0043228	C	non-membrane-bounded organelle	506	989	6.6e-51	6.2e-48
MD23	10% stage	GO:0044428	C	nuclear part	377	758	7.5e-36	4.7e-33
MD23	10% stage	GO:0031981	C	nuclear lumen	310	591	2e-35	9.6e-33
MD23	10% stage	GO:0031974	C	membrane-enclosed lumen	344	713	6.3e-30	1.7e-27
MD23	10% stage	GO:0043233	C	organelle lumen	344	713	6.3e-30	1.7e-27
MD23	10% stage	GO:0070013	C	intracellular organelle lumen	344	713	6.3e-30	1.7e-27
MD23	10% stage	GO:0005730	C	nucleolus	161	265	8.7e-29	2.1e-26
MD23	10% stage	GO:0022626	C	cytosolic ribosome	111	162	7.6e-27	1.6e-24
MD23	10% stage	GO:1990904	C	ribonucleoprotein complex	249	489	1.3e-26	2.2e-24
MD23	10% stage	GO:0030529	C	intracellular ribonucleoprotein complex	249	489	1.3e-26	2.2e-24
MD23	10% stage	GO:0044445	C	cytosolic part	117	184	6.9e-24	1.1e-21
MD23	10% stage	GO:0044391	C	ribosomal subunit	107	166	1.1e-22	1.6e-20
MD23	10% stage	GO:0044427	C	chromosomal part	113	185	4.3e-21	5.8e-19
MD23	10% stage	GO:0005694	C	chromosome	136	240	9e-21	1.1e-18
MD23	10% stage	GO:0005840	C	ribosome	152	287	3.5e-19	4.1e-17
MD23	10% stage	GO:0005634	C	nucleus	1636	4743	7.4e-19	8.3e-17
MD23	10% stage	GO:0022627	C	cytosolic small ribosomal subunit	48	58	3.9e-18	4.1e-16
MD23	10% stage	GO:0022625	C	cytosolic large ribosomal subunit	47	59	1.6e-16	1.6e-14
MD23	10% stage	GO:0032991	C	macromolecular complex	646	1742	5.6e-16	5.3e-14
MD23	10% stage	GO:0000228	C	nuclear chromosome	67	109	2.1e-13	1.9e-11
MD23	10% stage	GO:0015935	C	small ribosomal subunit	51	76	1.1e-12	9.2e-11
MD23	10% stage	GO:0015934	C	large ribosomal subunit	56	89	4.7e-12	3.9e-10
MD23	10% stage	GO:0044454	C	nuclear chromosome part	59	97	1e-11	8e-10
MD23	10% stage	GO:0005654	C	nucleoplasm	123	264	6.3e-11	4.7e-09
MD23	10% stage	GO:0044452	C	nucleolar part	24	30	3.7e-09	2.7e-07
MD23	10% stage	GO:0044451	C	nucleoplasm part	100	216	5e-09	3.5e-07
MD23	10% stage	GO:0000785	C	chromatin	47	80	5.9e-09	4e-07
MD23	10% stage	GO:0044815	C	DNA packaging complex	22	27	9.1e-09	5.9e-07
MD23	10% stage	GO:0015630	C	microtubule cytoskeleton	75	153	1.9e-08	1.2e-06
MD23	10% stage	GO:0000793	C	condensed chromosome	33	50	1.9e-08	1.2e-06
MD23	10% stage	GO:0030684	C	preribosome	21	27	8.9e-08	5.2e-06
MD23	10% stage	GO:0000775	C	chromosome, centromeric region	25	35	9.3e-08	5.3e-06
MD23	10% stage	GO:0044430	C	cytoskeletal part	85	186	1.3e-07	7.2e-06
MD23	10% stage	GO:0099512	C	supramolecular fiber	62	126	2.5e-07	1.3e-05
MD23	10% stage	GO:0099513	C	polymeric cytoskeletal fiber	62	126	2.5e-07	1.3e-05
MD23	10% stage	GO:0098687	C	chromosomal region	36	61	2.9e-07	1.5e-05
MD23	10% stage	GO:0032993	C	protein-DNA complex	29	45	2.9e-07	1.5e-05
MD23	10% stage	GO:0005874	C	microtubule	57	115	5.4e-07	2.6e-05
MD23	10% stage	GO:0005819	C	spindle	33	56	9.4e-07	4.4e-05
MD23	10% stage	GO:0005856	C	cytoskeleton	97	229	1.4e-06	6.4e-05
MD23	10% stage	GO:0000786	C	nucleosome	17	22	1.9e-06	8.3e-05
MD23	10% stage	GO:0005829	C	cytosol	435	1293	3.2e-06	0.00014
MD23	10% stage	GO:0000428	C	DNA-directed RNA polymerase complex	38	72	6e-06	0.00025
MD23	10% stage	GO:0030880	C	RNA polymerase complex	38	72	6e-06	0.00025
MD23	10% stage	GO:0005681	C	spliceosomal complex	41	80	6.9e-06	0.00028
MD23	10% stage	GO:1990234	C	transferase complex	122	312	9.2e-06	0.00037
MD23	10% stage	GO:0000419	C	DNA-directed RNA polymerase V complex	12	14	1e-05	0.00039
MD23	10% stage	GO:0005732	C	small nucleolar ribonucleoprotein complex	17	24	1.3e-05	0.00052
MD23	10% stage	GO:0016604	C	nuclear body	41	82	1.5e-05	0.00056
MD23	10% stage	GO:0055029	C	nuclear DNA-directed RNA polymerase complex	34	64	1.5e-05	0.00056
MD23	10% stage	GO:0000790	C	nuclear chromatin	26	45	2.1e-05	0.00077
MD23	10% stage	GO:0009524	C	phragmoplast	35	68	2.8e-05	0.00099
MD23	10% stage	GO:0030686	C	90S preribosome	8	8	3.4e-05	0.0012
MD23	10% stage	GO:0032040	C	small-subunit processome	12	15	3.7e-05	0.0013
MD23	10% stage	GO:0061695	C	transferase complex, transferring phosphorus-containing groups	46	99	5.1e-05	0.0017
MD23	10% stage	GO:0000794	C	condensed nuclear chromosome	17	26	6.6e-05	0.0022
MD23	10% stage	GO:0005657	C	replication fork	17	26	6.6e-05	0.0022
MD23	10% stage	GO:0005666	C	DNA-directed RNA polymerase III complex	9	10	7e-05	0.0022
MD23	10% stage	GO:0016607	C	nuclear speck	31	60	7.1e-05	0.0022
MD23	10% stage	GO:0005852	C	eukaryotic translation initiation factor 3 complex	10	12	9.6e-05	0.003
MD23	10% stage	GO:0000779	C	condensed chromosome, centromeric region	12	16	0.00011	0.0034
MD23	10% stage	GO:0042555	C	MCM complex	7	7	0.00012	0.0037
MD23	10% stage	GO:0005739	C	mitochondrion	557	1749	0.00013	0.0039
MD23	10% stage	GO:0043234	C	protein complex	413	1275	0.00018	0.0053
MD23	10% stage	GO:0000418	C	DNA-directed RNA polymerase IV complex	9	11	0.00029	0.0082
MD23	10% stage	GO:0005665	C	DNA-directed RNA polymerase II, core complex	9	11	0.00029	0.0082
MD23	10% stage	GO:0043596	C	nuclear replication fork	11	15	0.0003	0.0084
MD23	10% stage	GO:0031461	C	cullin-RING ubiquitin ligase complex	54	129	0.00036	0.0099
MD23	10% stage	GO:0005736	C	DNA-directed RNA polymerase I complex	7	8	0.00074	0.02
MD23	10% stage	GO:0009506	C	plasmodesma	182	539	0.0012	0.031
MD23	10% stage	GO:0055044	C	symplast	182	539	0.0012	0.031
MD23	10% stage	GO:0005911	C	cell-cell junction	182	540	0.0013	0.033
MD23	10% stage	GO:0000151	C	ubiquitin ligase complex	60	153	0.0013	0.033
MD23	10% stage	GO:0030054	C	cell junction	182	540	0.0013	0.033
MD23	10% stage	GO:0000776	C	kinetochore	11	17	0.0015	0.038
MD23	10% stage	GO:0031298	C	replication fork protection complex	5	5	0.0016	0.039
MD23	10% stage	GO:0000796	C	condensin complex	5	5	0.0016	0.039
MD27	50% stage	GO:0016192	P	vesicle-mediated transport	20	241	6.6e-08	0.00011
MD27	50% stage	GO:0071554	P	cell wall organization or biogenesis	21	313	1.1e-06	0.0009
MD27	50% stage	GO:0005976	P	polysaccharide metabolic process	17	221	1.6e-06	0.00092
MD27	50% stage	GO:0044036	P	cell wall macromolecule metabolic process	10	80	2.9e-06	0.0012
MD27	50% stage	GO:0000271	P	polysaccharide biosynthetic process	12	120	3.5e-06	0.0012
MD27	50% stage	GO:0009664	P	plant-type cell wall organization	8	57	1.2e-05	0.0033
MD27	50% stage	GO:0071669	P	plant-type cell wall organization or biogenesis	11	119	1.8e-05	0.0037
MD27	50% stage	GO:0044264	P	cellular polysaccharide metabolic process	13	162	1.6e-05	0.0037
MD27	50% stage	GO:0010383	P	cell wall polysaccharide metabolic process	8	61	2e-05	0.0037
MD27	50% stage	GO:0033692	P	cellular polysaccharide biosynthetic process	10	104	3.1e-05	0.0043
MD27	50% stage	GO:0009832	P	plant-type cell wall biogenesis	9	82	2.6e-05	0.0043
MD27	50% stage	GO:0005975	P	carbohydrate metabolic process	28	607	2.9e-05	0.0043
MD27	50% stage	GO:0070592	P	cell wall polysaccharide biosynthetic process	6	34	3.8e-05	0.005
MD27	50% stage	GO:0070589	P	cellular component macromolecule biosynthetic process	6	35	4.5e-05	0.0051
MD27	50% stage	GO:0044038	P	cell wall macromolecule biosynthetic process	6	35	4.5e-05	0.0051
MD27	50% stage	GO:0042546	P	cell wall biogenesis	10	115	7.2e-05	0.0077
MD27	50% stage	GO:0071555	P	cell wall organization	14	223	0.00011	0.011
MD27	50% stage	GO:0045489	P	pectin biosynthetic process	5	26	0.00011	0.011
MD27	50% stage	GO:0060560	P	developmental growth involved in morphogenesis	12	173	0.00013	0.012
MD27	50% stage	GO:0044723	P	single-organism carbohydrate metabolic process	19	376	0.00015	0.012
MD27	50% stage	GO:0009826	P	unidimensional cell growth	11	152	0.00017	0.014
MD27	50% stage	GO:0034637	P	cellular carbohydrate biosynthetic process	10	130	0.0002	0.015
MD27	50% stage	GO:0044262	P	cellular carbohydrate metabolic process	14	237	0.00021	0.016
MD27	50% stage	GO:0045229	P	external encapsulating structure organization	14	241	0.00025	0.018
MD27	50% stage	GO:0048589	P	developmental growth	14	247	0.00032	0.022
MD27	50% stage	GO:0000902	P	cell morphogenesis	13	221	0.00036	0.023
MD27	50% stage	GO:0016051	P	carbohydrate biosynthetic process	12	195	0.00039	0.025
MD27	50% stage	GO:0040007	P	growth	18	379	0.00044	0.027
MD27	50% stage	GO:0044706	P	multi-multicellular organism process	10	145	0.00048	0.027
MD27	50% stage	GO:0009856	P	pollination	10	145	0.00048	0.027
MD27	50% stage	GO:0016049	P	cell growth	13	233	0.00059	0.032
MD27	50% stage	GO:0044711	P	single-organism biosynthetic process	35	997	0.00066	0.035
MD27	50% stage	GO:0006073	P	cellular glucan metabolic process	9	127	0.00073	0.035
MD27	50% stage	GO:0044042	P	glucan metabolic process	9	127	0.00073	0.035
MD27	50% stage	GO:0009653	P	anatomical structure morphogenesis	22	530	0.00071	0.035
MD27	50% stage	GO:0032989	P	cellular component morphogenesis	13	240	0.00077	0.036
MD27	50% stage	GO:0045488	P	pectin metabolic process	6	60	0.00093	0.043
MD27	50% stage	GO:0010393	P	galacturonan metabolic process	6	61	0.001	0.045
MD27	50% stage	GO:0044431	C	Golgi apparatus part	40	364	5.9e-18	3.1e-15
MD27	50% stage	GO:0005794	C	Golgi apparatus	56	731	7.1e-17	1.9e-14
MD27	50% stage	GO:0012505	C	endomembrane system	75	1300	5.3e-15	9.3e-13
MD27	50% stage	GO:0000139	C	Golgi membrane	27	218	4.4e-14	5.8e-12
MD27	50% stage	GO:0005802	C	trans-Golgi network	24	188	5.1e-13	5.3e-11
MD27	50% stage	GO:0098791	C	Golgi subcompartment	25	214	1.3e-12	1.1e-10
MD27	50% stage	GO:0098588	C	bounding membrane of organelle	46	758	5.8e-11	4.3e-09
MD27	50% stage	GO:0005768	C	endosome	26	278	7.2e-11	4.8e-09
MD27	50% stage	GO:0048475	C	coated membrane	9	36	1.9e-08	9.8e-07
MD27	50% stage	GO:0030117	C	membrane coat	9	36	1.9e-08	9.8e-07
MD27	50% stage	GO:0005773	C	vacuole	41	844	2e-07	9.5e-06
MD27	50% stage	GO:0044433	C	cytoplasmic vesicle part	10	64	3.6e-07	1.6e-05
MD27	50% stage	GO:0030660	C	Golgi-associated vesicle membrane	6	17	4.6e-07	1.9e-05
MD27	50% stage	GO:0031090	C	organelle membrane	49	1153	8e-07	3e-05
MD27	50% stage	GO:0030659	C	cytoplasmic vesicle membrane	9	56	1.1e-06	3.7e-05
MD27	50% stage	GO:0030662	C	coated vesicle membrane	8	43	1.3e-06	3.8e-05
MD27	50% stage	GO:0030118	C	clathrin coat	6	20	1.4e-06	3.8e-05
MD27	50% stage	GO:0012506	C	vesicle membrane	9	57	1.2e-06	3.8e-05
MD27	50% stage	GO:0098805	C	whole membrane	31	597	1.2e-06	3.8e-05
MD27	50% stage	GO:0016023	C	cytoplasmic, membrane-bounded vesicle	11	103	4.6e-06	0.00012
MD27	50% stage	GO:0031988	C	membrane-bounded vesicle	11	104	5.1e-06	0.00012
MD27	50% stage	GO:0030135	C	coated vesicle	9	67	5e-06	0.00012
MD27	50% stage	GO:0030120	C	vesicle coat	6	27	9.4e-06	0.00022
MD27	50% stage	GO:0031984	C	organelle subcompartment	30	634	1e-05	0.00022
MD27	50% stage	GO:0005798	C	Golgi-associated vesicle	6	28	1.2e-05	0.00025
MD27	50% stage	GO:0031410	C	cytoplasmic vesicle	11	117	1.6e-05	0.00032
MD27	50% stage	GO:0097708	C	intracellular vesicle	11	118	1.7e-05	0.00033
MD27	50% stage	GO:0031982	C	vesicle	11	122	2.3e-05	0.00044
MD27	50% stage	GO:0030665	C	clathrin-coated vesicle membrane	5	23	6e-05	0.0011
MD27	50% stage	GO:0044425	C	membrane part	92	3071	9.8e-05	0.0017
MD27	50% stage	GO:0016020	C	membrane	127	4524	0.00013	0.0023
MD27	50% stage	GO:0030136	C	clathrin-coated vesicle	6	46	0.00022	0.0036
MD27	50% stage	GO:0031224	C	intrinsic component of membrane	82	2765	0.00025	0.0038
MD27	50% stage	GO:0005774	C	vacuolar membrane	21	456	0.00025	0.0038
MD27	50% stage	GO:0044437	C	vacuolar part	21	461	0.00028	0.0043
MD27	50% stage	GO:0005783	C	endoplasmic reticulum	23	542	0.00041	0.006
MD27	50% stage	GO:0016021	C	integral component of membrane	78	2676	0.0005	0.0071
MD27	50% stage	GO:0071944	C	cell periphery	67	2259	0.00068	0.0094
MD27	50% stage	GO:0005886	C	plasma membrane	59	1973	0.001	0.014
MD8	70% stage	GO:0051179	P	localization	450	1391	8.5e-08	0.00086
MD8	70% stage	GO:0010033	P	response to organic substance	343	1052	9.1e-07	0.0013
MD8	70% stage	GO:1901700	P	response to oxygen-containing compound	276	825	9.2e-07	0.0013
MD8	70% stage	GO:0051234	P	establishment of localization	429	1339	4.7e-07	0.0013
MD8	70% stage	GO:0006810	P	transport	425	1328	5.9e-07	0.0013
MD8	70% stage	GO:0009719	P	response to endogenous stimulus	291	873	7e-07	0.0013
MD8	70% stage	GO:0009725	P	response to hormone	278	830	7.7e-07	0.0013
MD8	70% stage	GO:0044765	P	single-organism transport	189	537	1.1e-06	0.0014
MD8	70% stage	GO:1902578	P	single-organism localization	193	553	1.6e-06	0.0018
MD8	70% stage	GO:0032446	P	protein modification by small protein conjugation	111	292	3.2e-06	0.0032
MD8	70% stage	GO:0009755	P	hormone-mediated signaling pathway	146	406	4.3e-06	0.004
MD8	70% stage	GO:0016567	P	protein ubiquitination	106	279	5.3e-06	0.0042
MD8	70% stage	GO:0070647	P	protein modification by small protein conjugation or removal	122	330	5.4e-06	0.0042
MD8	70% stage	GO:0010876	P	lipid localization	34	68	1.6e-05	0.011
MD8	70% stage	GO:0001101	P	response to acid chemical	207	618	1.5e-05	0.011
MD8	70% stage	GO:0006970	P	response to osmotic stress	131	367	1.9e-05	0.012
MD8	70% stage	GO:0032870	P	cellular response to hormone stimulus	150	430	2e-05	0.012
MD8	70% stage	GO:0042221	P	response to chemical	468	1528	2.4e-05	0.013
MD8	70% stage	GO:0071495	P	cellular response to endogenous stimulus	151	438	3.7e-05	0.02
MD8	70% stage	GO:0009651	P	response to salt stress	118	330	4.1e-05	0.021
MD8	70% stage	GO:0071702	P	organic substance transport	229	704	4.7e-05	0.023
MD8	70% stage	GO:0055067	P	monovalent inorganic cation homeostasis	18	30	7.5e-05	0.035
MD8	70% stage	GO:0033993	P	response to lipid	139	404	7.9e-05	0.035
MD8	70% stage	GO:0071310	P	cellular response to organic substance	175	528	0.00011	0.046
MD8	70% stage	GO:0030004	P	cellular monovalent inorganic cation homeostasis	13	19	0.00011	0.046
MD8	70% stage	GO:0022857	F	transmembrane transporter activity	210	596	2.9e-07	0.00087
MD8	70% stage	GO:0022804	F	active transmembrane transporter activity	122	323	1.6e-06	0.0016
MD8	70% stage	GO:0019787	F	ubiquitin-like protein transferase activity	81	196	1.6e-06	0.0016
MD8	70% stage	GO:0004842	F	ubiquitin-protein transferase activity	78	191	4.1e-06	0.003
MD8	70% stage	GO:0015238	F	drug transmembrane transporter activity	20	31	6.3e-06	0.0037
MD8	70% stage	GO:0015291	F	secondary active transmembrane transporter activity	72	176	8.6e-06	0.0042
MD8	70% stage	GO:0090484	F	drug transporter activity	21	34	1e-05	0.0042
MD8	70% stage	GO:0005215	F	transporter activity	249	761	1.6e-05	0.0058
MD8	70% stage	GO:0022891	F	substrate-specific transmembrane transporter activity	166	483	2e-05	0.0065
MD8	70% stage	GO:0061630	F	ubiquitin protein ligase activity	35	72	2.6e-05	0.0069
MD8	70% stage	GO:0061659	F	ubiquitin-like protein ligase activity	35	72	2.6e-05	0.0069
MD8	70% stage	GO:0008324	F	cation transmembrane transporter activity	91	243	4.2e-05	0.01
MD8	70% stage	GO:0042910	F	xenobiotic transporter activity	8	9	0.00013	0.026
MD8	70% stage	GO:0008559	F	xenobiotic-transporting ATPase activity	8	9	0.00013	0.026
MD8	70% stage	GO:0022892	F	substrate-specific transporter activity	185	564	0.00013	0.026
MD8	70% stage	GO:0051119	F	sugar transmembrane transporter activity	27	56	0.00024	0.045
MD8	70% stage	GO:0031224	C	intrinsic component of membrane	856	2765	1.1e-08	8.6e-06
MD8	70% stage	GO:0016021	C	integral component of membrane	832	2676	7.7e-09	8.6e-06
MD8	70% stage	GO:0044425	C	membrane part	929	3071	2e-07	0.0001
MD8	70% stage	GO:0071944	C	cell periphery	683	2259	4.3e-06	0.0017
MD8	70% stage	GO:0016020	C	membrane	1312	4524	8.8e-06	0.0027
MD8	70% stage	GO:0005886	C	plasma membrane	597	1973	1.2e-05	0.0032
MD16	distal	GO:0015979	P	photosynthesis	19	195	3.9e-23	3.2e-21
MD16	distal	GO:0019684	P	photosynthesis, light reaction	11	106	8.4e-15	3.4e-13
MD16	distal	GO:0022900	P	electron transport chain	9	84	1.3e-12	3.6e-11
MD16	distal	GO:0006091	P	generation of precursor metabolites and energy	12	258	8.5e-12	1.7e-10
MD16	distal	GO:0009767	P	photosynthetic electron transport chain	7	47	3.2e-11	5.2e-10
MD16	distal	GO:0018298	P	protein-chromophore linkage	5	32	1.5e-08	2e-07
MD16	distal	GO:0055114	P	oxidation-reduction process	13	856	6.5e-07	7.5e-06
MD16	distal	GO:0044710	P	single-organism metabolic process	15	2243	0.00084	0.0085
MD16	distal	GO:0009055	F	electron carrier activity	10	102	2.2e-13	8.1e-12
MD16	distal	GO:0016168	F	chlorophyll binding	7	27	4.7e-13	8.8e-12
MD16	distal	GO:0046906	F	tetrapyrrole binding	11	166	1.2e-12	1.5e-11
MD16	distal	GO:0045156	F	electron transporter, transferring electrons within the cyclic electron transport pathway of photosynthesis activity	5	8	4.3e-12	4e-11
MD16	distal	GO:0016491	F	oxidoreductase activity	10	812	5.1e-05	0.00038
MD16	distal	GO:0009539	C	photosystem II reaction center	8	8	1.6e-21	2.7e-19
MD16	distal	GO:0009521	C	photosystem	13	71	1.9e-20	1.6e-18
MD16	distal	GO:0055035	C	plastid thylakoid membrane	19	326	6.3e-19	2.7e-17
MD16	distal	GO:0009535	C	chloroplast thylakoid membrane	19	326	6.3e-19	2.7e-17
MD16	distal	GO:0034357	C	photosynthetic membrane	19	343	1.6e-18	3.9e-17
MD16	distal	GO:0042651	C	thylakoid membrane	19	342	1.5e-18	3.9e-17
MD16	distal	GO:0009523	C	photosystem II	11	50	1.3e-18	3.9e-17
MD16	distal	GO:0044436	C	thylakoid part	19	375	8.1e-18	1.7e-16
MD16	distal	GO:0009534	C	chloroplast thylakoid	19	418	5.8e-17	9.9e-16
MD16	distal	GO:0031976	C	plastid thylakoid	19	418	5.8e-17	9.9e-16
MD16	distal	GO:0009579	C	thylakoid	19	478	6.3e-16	9.9e-15
MD16	distal	GO:0031984	C	organelle subcompartment	19	634	8.7e-14	1.2e-12
MD16	distal	GO:0098796	C	membrane protein complex	15	422	1.7e-12	2.2e-11
MD16	distal	GO:0044434	C	chloroplast part	20	1142	2.5e-10	3.1e-09
MD16	distal	GO:0044435	C	plastid part	20	1163	3.4e-10	3.9e-09
MD16	distal	GO:0043234	C	protein complex	19	1275	7e-09	7.5e-08
MD16	distal	GO:0010287	C	plastoglobule	6	63	1.2e-08	1.2e-07
MD16	distal	GO:0032991	C	macromolecular complex	20	1742	1.8e-07	1.7e-06
MD16	distal	GO:0009507	C	chloroplast	24	2719	1.5e-06	1.3e-05
MD16	distal	GO:0009536	C	plastid	24	2763	1.9e-06	1.6e-05
MD16	distal	GO:0009570	C	chloroplast stroma	8	593	0.00013	0.0011
MD16	distal	GO:0009532	C	plastid stroma	8	614	0.00017	0.0013
MD16	distal	GO:0044446	C	intracellular organelle part	21	3369	0.00036	0.0027
MD16	distal	GO:0044422	C	organelle part	21	3377	0.00037	0.0027
MD16	distal	GO:0044425	C	membrane part	19	3071	0.00062	0.0042
MD16	distal	GO:0016021	C	integral component of membrane	17	2676	0.00078	0.0051
MD16	distal	GO:0031224	C	intrinsic component of membrane	17	2765	0.0011	0.0067
MD16	distal	GO:0016020	C	membrane	21	4524	0.0073	0.045
MD16	distal	GO:0044444	C	cytoplasmic part	27	6255	0.008	0.047
MD17	canadensis proximal	GO:0009505	C	plant-type cell wall	5	157	0.00013	0.01
