## Appendix S12 for "Complex developmental and transcriptional dynamics underlie pollinator-driven evolutionary transitions in nectar spur morphology in *Aquilegia* (columbine)"

### Sheet: S12.spur.length.chr7.QTL
Appendix S12. Genes in the 1.5 LOD interval of the largest spur length QTL, which is on chromosome 7. Aquilegia locus ID numbers are given, as well as the locus IDs, gene symbols, and full names of the closest Arabidopsis BLAST hit from the Aquilegia genome annotation. Expressed.RNA, indicates whether a gene was expressed in the Chapter 2 transcriptomics data; DE.any, indicates whether a gene was…
Aquilegia.transcript.ID	Best.hit.Arabidopsis.ID	Arabidopsis.symbol	Arabidopsis.name	Expressed.RNAseq	DE.any
Aqcoe7G106900.1	AT1G54070.1	NA	Dormancy/auxin associated family protein	Y	Y
Aqcoe7G107000.1	NA	NA	NA	Y	Y
Aqcoe7G107100.1	AT1G29900.1	CARB	carbamoyl phosphate synthetase B	Y	Y
Aqcoe7G107300.1	AT2G40700.1	NA	P-loop containing nucleoside triphosphate hydrolases superfamily protein	Y	Y
Aqcoe7G107400.1	AT3G14470.1	NA	NB-ARC domain-containing disease resistance protein	Y	Y
Aqcoe7G107500.1	AT3G14470.1	NA	NB-ARC domain-containing disease resistance protein	Y	Y
Aqcoe7G107600.1	AT3G14470.1	NA	NB-ARC domain-containing disease resistance protein	Y	Y
Aqcoe7G107700.1	AT5G20720.1	ATCPN21,CHCPN10,CPN10,CPN20,CPN21	chaperonin 20	Y	Y
Aqcoe7G107800.1	AT5G21950.1	NA	alpha/beta-Hydrolases superfamily protein	Y	Y
Aqcoe7G107900.1	AT5G21970.1	NA	Ubiquitin carboxyl-terminal hydrolase family protein	Y	Y
Aqcoe7G108000.1	AT1G19210.1	NA	Integrase-type DNA-binding superfamily protein	Y	Y
Aqcoe7G108100.1	AT5G21960.1	NA	Integrase-type DNA-binding superfamily protein	Y	Y
Aqcoe7G108200.1	AT5G21105.1	NA	Plant L-ascorbate oxidase	Y	Y
Aqcoe7G108300.1	AT5G20710.1	BGAL7	beta-galactosidase 7	Y	Y
Aqcoe7G108400.1	AT3G14110.2	FLU	Tetratricopeptide repeat (TPR)-like superfamily protein	Y	Y
Aqcoe7G108500.1	AT5G20700.1	NA	Protein of unknown function (DUF581)	Y	Y
Aqcoe7G108600.1	AT1G17370.1	UBP1B	oligouridylate binding protein 1B	Y	N
Aqcoe7G108700.1	AT2G45700.1	NA	sterile alpha motif (SAM) domain-containing protein	Y	Y
Aqcoe7G108800.1	AT1G19180.1	JAZ1,TIFY10A	jasmonate-zim-domain protein 1	Y	Y
Aqcoe7G108900.1	AT3G42950.1	NA	Pectin lyase-like superfamily protein	Y	Y
Aqcoe7G109000.1	AT3G42880.1	NA	Leucine-rich repeat protein kinase family protein	Y	N
Aqcoe7G109100.1	AT1G72470.1	ATEXO70D1,EXO70D1	exocyst subunit exo70 family protein D1	Y	Y
Aqcoe7G109200.1	AT3G14080.1	NA	Small nuclear ribonucleoprotein family protein	Y	Y
Aqcoe7G109300.1	AT2G37560.1	ATORC2,ORC2	origin recognition complex second largest subunit 2	Y	Y
Aqcoe7G109400.1	AT1G23070.1	NA	Protein of unknown function (DUF300)	Y	Y
Aqcoe7G109500.1	AT1G19110.1	NA	inter-alpha-trypsin inhibitor heavy chain-related	Y	Y
Aqcoe7G109600.1	AT5G20680.3	TBL16	TRICHOME BIREFRINGENCE-LIKE 16	Y	Y
Aqcoe7G109700.1	AT5G55390.2	EDM2	ENHANCED DOWNY MILDEW 2	Y	Y
Aqcoe7G109800.1	AT2G02370.2	NA	SNARE associated Golgi protein family	Y	Y
Aqcoe7G109900.1	AT2G05830.1	NA	NagB/RpiA/CoA transferase-like superfamily protein	Y	Y
Aqcoe7G110000.1	AT3G51420.1	ATSSL4,SSL4	strictosidine synthase-like 4	Y	Y
Aqcoe7G110100.1	AT1G72510.1	NA	Protein of unknown function (DUF1677)	Y	Y
Aqcoe7G110200.1	AT1G54100.1	ALDH7B4	aldehyde dehydrogenase 7B4	Y	Y
Aqcoe7G110300.1	AT1G54115.1	ATCCX4,CCX4	cation calcium exchanger 4	Y	N
Aqcoe7G110400.1	NA	NA	NA	Y	N
Aqcoe7G110500.1	AT5G20635.1	NA	NA	Y	Y
Aqcoe7G110600.1	AT1G48270.1	GCR1	G-protein-coupled receptor 1	Y	Y
Aqcoe7G110700.1	NA	NA	NA	Y	N
Aqcoe7G110800.1	AT5G21950.1	NA	alpha/beta-Hydrolases superfamily protein	Y	Y
Aqcoe7G110900.1	AT5G20570.1	ATRBX1,HRT1,RBX1,ROC1	RING-box 1	Y	N
Aqcoe7G111200.1	NA	NA	NA	Y	Y
Aqcoe7G111300.1	AT2G26310.1	NA	Chalcone-flavanone isomerase family protein	Y	Y
Aqcoe7G111400.1	AT3G12770.1	MEF22	mitochondrial editing factor 22	Y	N
Aqcoe7G111500.1	AT2G01300.1	NA	NA	Y	Y
Aqcoe7G111600.1	AT3G14460.1	NA	LRR and NB-ARC domains-containing disease resistance protein	Y	Y
Aqcoe7G111700.1	AT3G43850.1	NA	NA	Y	Y
Aqcoe7G111900.1	AT2G26330.1	ER,QRP1	Leucine-rich receptor-like protein kinase family protein	Y	Y
Aqcoe7G112000.1	AT5G21920.1	ATYLMG2,YLMG2	YGGT family protein	Y	Y
Aqcoe7G112100.1	AT5G21920.1	ATYLMG2,YLMG2	YGGT family protein	Y	N
Aqcoe7G112300.1	AT2G06025.1	NA	Acyl-CoA N-acyltransferases (NAT) superfamily protein	Y	Y
Aqcoe7G112400.1	AT3G12770.1	MEF22	mitochondrial editing factor 22	Y	N
Aqcoe7G112500.1	AT1G02180.1	NA	ferredoxin-related	Y	Y
Aqcoe7G112600.1	AT2G26340.1	NA	NA	Y	Y
Aqcoe7G112700.1	AT5G35570.1	NA	O-fucosyltransferase family protein	Y	Y
Aqcoe7G112900.1	AT3G13960.1	AtGRF5,GRF5	growth-regulating factor 5	Y	Y
Aqcoe7G113000.1	NA	NA	NA	Y	Y
Aqcoe7G113100.1	AT2G28230.1	NA	TATA-binding related factor (TRF) of subunit 20 of Mediator complex	Y	Y
Aqcoe7G113200.1	AT2G28230.1	NA	TATA-binding related factor (TRF) of subunit 20 of Mediator complex	Y	N
Aqcoe7G113300.1	AT3G14620.1	CYP72A8	cytochrome P450, family 72, subfamily A, polypeptide 8	Y	Y
Aqcoe7G113400.1	NA	NA	NA	Y	Y
Aqcoe7G113600.1	NA	NA	NA	Y	Y
Aqcoe7G113800.1	AT5G48680.1	NA	Sterile alpha motif (SAM) domain-containing protein	Y	Y
Aqcoe7G113900.1	NA	NA	NA	Y	Y
Aqcoe7G114100.1	AT2G40290.1	NA	Eukaryotic translation initiation factor 2 subunit 1	Y	Y
Aqcoe7G114200.1	AT3G14690.1	CYP72A15	cytochrome P450, family 72, subfamily A, polypeptide 15	Y	Y
Aqcoe7G114400.1	AT3G14690.1	CYP72A15	cytochrome P450, family 72, subfamily A, polypeptide 15	Y	Y
Aqcoe7G114600.1	AT4G17410.2	NA	DWNN domain, a CCHC-type zinc finger	Y	N
Aqcoe7G114900.1	AT5G21430.1	NA	Chaperone DnaJ-domain superfamily protein	Y	Y
Aqcoe7G115000.1	AT5G35530.1	NA	Ribosomal protein S3 family protein	Y	Y
Aqcoe7G115100.1	AT2G06520.1	PSBX	photosystem II subunit X	Y	Y
Aqcoe7G115200.1	AT5G12080.1	ATMSL10,MSL10	mechanosensitive channel of small conductance-like 10	Y	Y
Aqcoe7G115400.1	AT1G72650.2	TRFL6	TRF-like 6	Y	N
Aqcoe7G115600.1	AT1G72660.3	NA	P-loop containing nucleoside triphosphate hydrolases superfamily protein	Y	Y
Aqcoe7G115700.1	AT5G37570.1	NA	Pentatricopeptide repeat (PPR-like) superfamily protein	Y	N
Aqcoe7G115800.1	AT5G12040.1	NA	Nitrilase/cyanide hydratase and apolipoprotein N-acyltransferase family protein	Y	Y
Aqcoe7G116000.1	AT3G13970.1	APG12,APG12B	Ubiquitin-like superfamily protein	Y	Y
Aqcoe7G116100.1	AT3G14680.1	CYP72A14	cytochrome P450, family 72, subfamily A, polypeptide 14	Y	N
Aqcoe7G116200.1	AT1G54200.1	NA	NA	Y	Y
Aqcoe7G116300.1	AT5G12040.1	NA	Nitrilase/cyanide hydratase and apolipoprotein N-acyltransferase family protein	Y	Y
Aqcoe7G116600.1	AT3G14010.1	CID4	CTC-interacting domain 4	Y	N
Aqcoe7G116700.1	AT1G72830.1	ATHAP2C,HAP2C,NF-YA3	nuclear factor Y, subunit A3	Y	Y
Aqcoe7G116800.1	AT5G20520.1	WAV2	alpha/beta-Hydrolases superfamily protein	Y	N
Aqcoe7G116900.1	AT5G20510.1	AL5	alfin-like 5	Y	Y
Aqcoe7G117000.1	AT1G46984.1	NA	F-box family protein	Y	Y
Aqcoe7G117300.1	AT5G55140.1	NA	ribosomal protein L30 family protein	Y	Y
Aqcoe7G117400.1	NA	NA	NA	Y	Y
Aqcoe7G117500.1	AT5G55140.1	NA	ribosomal protein L30 family protein	Y	Y
Aqcoe7G117600.1	AT1G72820.1	NA	Mitochondrial substrate carrier family protein	Y	N
Aqcoe7G117700.1	AT5G12020.1	HSP17.6II	17.6 kDa class II heat shock protein	Y	Y
Aqcoe7G117900.1	AT5G12020.1	HSP17.6II	17.6 kDa class II heat shock protein	Y	N
Aqcoe7G118000.1	AT5G45370.2	NA	nodulin MtN21 /EamA-like transporter family protein	Y	Y
Aqcoe7G118100.1	AT5G12020.1	HSP17.6II	17.6 kDa class II heat shock protein	Y	Y
Aqcoe7G118200.1	AT3G14470.1	NA	NB-ARC domain-containing disease resistance protein	Y	Y
Aqcoe7G118400.1	AT5G12020.1	HSP17.6II	17.6 kDa class II heat shock protein	Y	Y
Aqcoe7G118500.1	AT5G20610.1	NA	NA	Y	Y
Aqcoe7G118700.1	AT3G11210.1	NA	SGNH hydrolase-type esterase superfamily protein	Y	Y
Aqcoe7G118900.1	AT3G11210.1	NA	SGNH hydrolase-type esterase superfamily protein	Y	Y
Aqcoe7G119000.1	AT1G56440.2	NA	Tetratricopeptide repeat (TPR)-like superfamily protein	Y	N
Aqcoe7G119100.1	AT4G33100.1	NA	NA	Y	N
Aqcoe7G119200.1	AT5G20490.1	ATXIK,XI-17,XIK	Myosin family protein with Dil domain	Y	N
Aqcoe7G119400.1	AT3G53970.1	NA	proteasome inhibitor-related	Y	Y
Aqcoe7G119500.1	AT4G29840.1	MTO2,TS	Pyridoxal-5\'-phosphate-dependent enzyme family protein	Y	Y
Aqcoe7G120100.1	NA	NA	NA	Y	Y
Aqcoe7G120200.1	NA	NA	NA	Y	Y
Aqcoe7G120300.1	NA	NA	NA	Y	Y
Aqcoe7G120600.1	AT3G03360.1	NA	F-box/RNI-like superfamily protein	Y	N
Aqcoe7G120700.1	AT1G72790.1	NA	hydroxyproline-rich glycoprotein family protein	Y	Y
Aqcoe7G120800.1	AT3G14470.1	NA	NB-ARC domain-containing disease resistance protein	Y	Y
Aqcoe7G120900.1	NA	NA	NA	Y	Y
Aqcoe7G121000.1	AT2G19385.1	NA	zinc ion binding	Y	Y
Aqcoe7G121100.1	AT3G14470.1	NA	NB-ARC domain-containing disease resistance protein	Y	Y
Aqcoe7G121200.1	AT2G19385.1	NA	zinc ion binding	Y	Y
Aqcoe7G121300.1	AT4G26060.1	NA	Ribosomal protein L18ae family	Y	Y
Aqcoe7G121700.1	NA	NA	NA	Y	Y
Aqcoe7G121800.1	NA	NA	NA	Y	Y
Aqcoe7G121900.1	AT3G14470.1	NA	NB-ARC domain-containing disease resistance protein	Y	Y
Aqcoe7G122000.1	AT3G14470.1	NA	NB-ARC domain-containing disease resistance protein	Y	Y
Aqcoe7G122100.1	AT1G72770.3	HAB1	homology to ABI1	Y	Y
Aqcoe7G122200.1	AT4G33080.1	NA	AGC (cAMP-dependent, cGMP-dependent and protein kinase C) kinase family protein	Y	Y
Aqcoe7G122300.1	AT2G19390.1	NA	NA	Y	Y
Aqcoe7G122400.1	AT5G12000.1	NA	Protein kinase protein with adenine nucleotide alpha hydrolases-like domain	Y	N
Aqcoe7G122600.1	AT1G54220.1	NA	Dihydrolipoamide acetyltransferase, long form protein	Y	Y
Aqcoe7G122700.1	AT1G61010.3	CPSF73-I	cleavage and polyadenylation specificity factor 73-I	Y	Y
Aqcoe7G122800.1	AT5G57030.1	LUT2	Lycopene beta/epsilon cyclase protein	Y	Y
Aqcoe7G122900.1	AT1G17520.1	NA	Homeodomain-like/winged-helix DNA-binding family protein	Y	Y
Aqcoe7G123000.1	AT5G37290.1	NA	ARM repeat superfamily protein	Y	Y
Aqcoe7G123100.1	AT3G07870.1	NA	F-box and associated interaction domains-containing protein	Y	Y
Aqcoe7G123200.1	AT2G19430.1	AtTHO6,DWA1,THO6	DWD (DDB1-binding WD40 protein) hypersensitive to ABA 1	Y	N
Aqcoe7G123300.1	AT3G13920.1	EIF4A1,RH4,TIF4A1	eukaryotic translation initiation factor 4A1	Y	Y
Aqcoe7G123500.1	AT2G19450.1	ABX45,AS11,ATDGAT,DGAT1,RDS1,TAG1	membrane bound O-acyl transferase (MBOAT) family protein	Y	N
Aqcoe7G123600.1	AT5G11970.1	NA	Protein of unknown function (DUF3511)	Y	Y
Aqcoe7G123700.1	AT5G11950.2	NA	Putative lysine decarboxylase family protein	Y	Y
Aqcoe7G123800.1	AT1G49000.1	NA	NA	Y	Y
Aqcoe7G123900.1	AT2G31290.1	NA	Ubiquitin carboxyl-terminal hydrolase family protein	Y	Y
Aqcoe7G124000.1	AT1G72710.1	CKL2	casein kinase 1-like protein 2	Y	Y
Aqcoe7G124200.1	AT5G03970.2	NA	F-box associated ubiquitination effector family protein	Y	Y
Aqcoe7G124300.1	AT1G17500.1	NA	ATPase E1-E2 type family protein / haloacid dehalogenase-like hydrolase family protein	Y	Y
Aqcoe7G124400.1	AT4G08520.1	NA	SNARE-like superfamily protein	Y	N
Aqcoe7G124800.1	AT2G37410.1	ATTIM17-2,TIM17,TIM17-2	translocase inner membrane subunit 17-2	Y	Y
Aqcoe7G124900.1	AT1G14560.1	NA	Mitochondrial substrate carrier family protein	Y	Y
Aqcoe7G125100.1	AT4G33050.3	EDA39	calmodulin-binding family protein	Y	Y
Aqcoe7G125200.1	AT2G26180.1	IQD6	IQ-domain 6	Y	Y
Aqcoe7G125300.1	AT2G26150.1	ATHSFA2,HSFA2	heat shock transcription factor A2	Y	Y
Aqcoe7G125400.1	AT3G13882.1	NA	Ribosomal protein L34	Y	Y
Aqcoe7G125500.1	AT1G72880.2	NA	Survival protein SurE-like phosphatase/nucleotidase	Y	Y
Aqcoe7G125600.1	AT3G13780.1	NA	SMAD/FHA domain-containing protein	Y	Y
Aqcoe7G125700.1	AT4G33040.1	NA	Thioredoxin superfamily protein	Y	Y
Aqcoe7G125800.1	AT1G17650.1	GLYR2,GR2	glyoxylate reductase 2	Y	Y
Aqcoe7G125900.1	AT2G19480.3	NAP1;2,NFA02,NFA2	nucleosome assembly protein 1;2	Y	Y
Aqcoe7G126000.1	AT5G07900.1	NA	Mitochondrial transcription termination factor family protein	Y	Y
Aqcoe7G126100.1	AT5G07900.1	NA	Mitochondrial transcription termination factor family protein	Y	Y
Aqcoe7G126200.1	AT5G07900.1	NA	Mitochondrial transcription termination factor family protein	Y	Y
Aqcoe7G126300.1	AT2G26140.1	ftsh4	FTSH protease 4	Y	Y
Aqcoe7G126400.1	AT3G62240.1	NA	RING/U-box superfamily protein	Y	N
Aqcoe7G126600.1	AT5G11900.1	NA	Translation initiation factor SUI1 family protein	Y	Y
Aqcoe7G126900.1	AT1G68400.1	NA	leucine-rich repeat transmembrane protein kinase family protein	Y	Y
Aqcoe7G127000.1	AT1G17620.1	NA	Late embryogenesis abundant (LEA) hydroxyproline-rich glycoprotein family	Y	Y
Aqcoe7G127100.1	AT5G11870.1	NA	Alkaline phytoceramidase (aPHC)	Y	N
Aqcoe7G127200.1	AT4G10620.1	NA	P-loop containing nucleoside triphosphate hydrolases superfamily protein	Y	Y
Aqcoe7G127400.1	AT2G26110.1	NA	Protein of unknown function (DUF761)	Y	Y
Aqcoe7G127500.1	AT5G56890.1	NA	Protein kinase superfamily protein	Y	Y
Aqcoe7G127600.1	AT1G10970.1	ATZIP4,ZIP4	zinc transporter 4 precursor	Y	Y
Aqcoe7G127700.1	AT4G29735.1	NA	NA	Y	N
Aqcoe7G127800.1	AT2G19520.1	ACG1,ATMSI4,FVE,MSI4,NFC04,NFC4	Transducin family protein / WD-40 repeat family protein	Y	Y
Aqcoe7G127900.1	NA	NA	NA	Y	Y
Aqcoe7G128000.1	AT4G29720.1	ATPAO5,PAO5	polyamine oxidase 5	Y	Y
Aqcoe7G128100.1	AT1G17665.1	NA	NA	Y	N
Aqcoe7G128200.1	AT1G10270.1	GRP23	glutamine-rich protein 23	Y	Y
Aqcoe7G128300.1	AT3G13750.1	BGAL1	beta galactosidase 1	Y	Y
Aqcoe7G128500.1	AT5G56860.1	GATA21,GNC	GATA type zinc finger transcription factor family protein	Y	Y
Aqcoe7G128600.1	AT1G55150.1	NA	DEA(D/H)-box RNA helicase family protein	Y	N
Aqcoe7G128800.1	AT2G19580.1	TET2	tetraspanin2	Y	N
Aqcoe7G128900.1	AT4G29590.1	NA	S-adenosyl-L-methionine-dependent methyltransferases superfamily protein	Y	Y
Aqcoe7G129100.1	AT2G19570.1	AT-CDA1,CDA1,DESZ	cytidine deaminase 1	Y	Y
Aqcoe7G129200.1	AT1G48900.1	NA	Signal recognition particle, SRP54 subunit protein	Y	Y
Aqcoe7G129300.1	AT1G55190.1	PRA1.F2,PRA7	PRA1 (Prenylated rab acceptor) family protein	Y	Y
Aqcoe7G129400.1	AT5G26040.2	HDA2	histone deacetylase 2	Y	N
Aqcoe7G129600.1	AT1G55180.1	PLDALPHA4,PLDEPSILON	phospholipase D alpha 4	Y	Y
Aqcoe7G129700.1	AT4G29680.1	NA	Alkaline-phosphatase-like family protein	Y	Y
Aqcoe7G129800.1	AT3G05560.3	NA	Ribosomal L22e protein family	Y	Y
Aqcoe7G129900.1	AT2G19560.1	EER5	proteasome family protein	Y	N
Aqcoe7G130000.1	AT1G17710.1	NA	Pyridoxal phosphate phosphatase-related protein	Y	Y
Aqcoe7G130100.1	AT2G26070.1	RTE1	Protein of unknown function (DUF778)	Y	Y
Aqcoe7G130200.1	AT5G11850.1	NA	Protein kinase superfamily protein	Y	Y
Aqcoe7G130300.1	AT2G26080.1	AtGLDP2,GLDP2	glycine decarboxylase P-protein 2	Y	Y
Aqcoe7G130400.1	AT2G19540.1	NA	Transducin family protein / WD-40 repeat family protein	Y	Y
Aqcoe7G130500.1	NA	NA	NA	Y	N
Aqcoe7G130600.1	AT5G56850.1	NA	NA	Y	Y
Aqcoe7G130700.1	AT1G55160.1	NA	NA	Y	N
Aqcoe7G130800.1	NA	NA	NA	Y	N
Aqcoe7G131000.1	AT4G29590.1	NA	S-adenosyl-L-methionine-dependent methyltransferases superfamily protein	Y	N
Aqcoe7G131100.1	AT2G19580.1	TET2	tetraspanin2	Y	N
Aqcoe7G131300.1	AT2G19580.1	TET2	tetraspanin2	Y	Y
Aqcoe7G131400.1	AT4G29560.1	NA	NA	Y	Y
Aqcoe7G131500.1	AT2G19590.1	ACO1,ATACO1	ACC oxidase 1	Y	N
Aqcoe7G131600.1	AT2G19600.1	ATKEA4,KEA4	K+ efflux antiporter 4	Y	N
Aqcoe7G131800.1	AT5G56840.1	NA	myb-like transcription factor family protein	Y	Y
Aqcoe7G131900.1	AT4G17520.1	NA	Hyaluronan / mRNA binding family	Y	Y
Aqcoe7G132200.1	AT4G32980.1	ATH1	homeobox gene 1	Y	Y
Aqcoe7G132300.1	AT5G56760.1	ATSERAT1;1,SAT-52,SAT5,SERAT1;1	serine acetyltransferase 1;1	Y	Y
Aqcoe7G132400.1	AT1G17710.1	NA	Pyridoxal phosphate phosphatase-related protein	Y	N
Aqcoe7G132500.1	AT1G73010.1	ATPS2,PS2	phosphate starvation-induced gene 2	Y	Y
Aqcoe7G132600.1	AT3G01660.1	NA	S-adenosyl-L-methionine-dependent methyltransferases superfamily protein	Y	Y
Aqcoe7G132700.1	AT5G64290.1	DCT,DIT2.1	dicarboxylate transport 2.1	Y	Y
Aqcoe7G132800.1	AT1G73010.1	ATPS2,PS2	phosphate starvation-induced gene 2	Y	Y
Aqcoe7G132900.1	AT5G56750.1	NDL1	N-MYC downregulated-like 1	Y	Y
Aqcoe7G133000.1	AT4G29520.1	NA	NA	Y	Y
Aqcoe7G133100.1	AT4G29510.1	ATPRMT11,ATPRMT1B,PRMT11,PRMT1B	arginine methyltransferase 11	Y	Y
Aqcoe7G133400.1	AT1G17720.2	ATB BETA	Protein phosphatase 2A, regulatory subunit PR55	Y	N
Aqcoe7G133500.1	AT2G25970.1	NA	KH domain-containing protein	Y	Y
Aqcoe7G133800.1	AT4G10320.1	NA	tRNA synthetase class I (I, L, M and V) family protein	Y	N
Aqcoe7G133900.1	AT2G19680.1	NA	Mitochondrial ATP synthase subunit G protein	Y	Y
Aqcoe7G134000.1	AT3G12390.1	NA	Nascent polypeptide-associated complex (NAC), alpha subunit family protein	Y	Y
Aqcoe7G134100.1	AT5G26030.1	ATFC-I,FC-I,FC1	ferrochelatase 1	Y	Y
Aqcoe7G134200.1	AT4G29460.1	NA	Phospholipase A2 family protein	Y	Y
Aqcoe7G134300.1	NA	NA	NA	Y	N
Aqcoe7G134400.1	NA	NA	NA	Y	Y
Aqcoe7G134500.1	AT4G29470.1	NA	Phospholipase A2 family protein	Y	N
Aqcoe7G134600.1	AT1G51740.1	ATSYP81,ATUFE1,SYP81,UFE1	syntaxin of plants 81	Y	Y
Aqcoe7G134700.1	AT1G30680.1	NA	toprim domain-containing protein	Y	Y
Aqcoe7G134800.1	AT2G19710.1	NA	Regulator of Vps4 activity in the MVB pathway protein	Y	Y
Aqcoe7G134900.1	AT1G51700.1	ADOF1,DOF1	DOF zinc finger protein 1	Y	Y
Aqcoe7G135000.1	NA	NA	NA	Y	Y
Aqcoe7G135100.1	AT2G31820.1	NA	Ankyrin repeat family protein	Y	Y
Aqcoe7G135200.1	AT3G47830.1	NA	DNA glycosylase superfamily protein	Y	Y
Aqcoe7G135300.1	AT2G03820.1	NA	nonsense-mediated mRNA decay NMD3 family protein	Y	Y
Aqcoe7G135400.1	AT5G03290.1	IDH-V	isocitrate dehydrogenase V	Y	Y
Aqcoe7G135600.1	AT1G66950.1	ATPDR11,PDR11	pleiotropic drug resistance 11	Y	Y
Aqcoe7G135700.1	AT1G65410.1	ATNAP11,NAP11,TGD3	non-intrinsic ABC protein 11	Y	Y
Aqcoe7G135800.1	AT5G11200.1	NA	DEAD/DEAH box RNA helicase family protein	Y	Y
Aqcoe7G135900.1	AT1G51710.1	ATUBP6,UBP6	ubiquitin-specific protease 6	Y	N
Aqcoe7G136100.1	AT1G28060.1	NA	Pre-mRNA-splicing factor 3	Y	N
Aqcoe7G136200.1	AT3G13290.1	VCR	varicose-related	Y	Y
Aqcoe7G136800.1	NA	NA	NA	Y	N
Aqcoe7G137000.1	NA	NA	NA	Y	Y
Aqcoe7G137100.1	AT4G29430.1	rps15ae	ribosomal protein S15A E	Y	Y
Aqcoe7G137200.1	NA	NA	NA	Y	Y
Aqcoe7G137300.1	AT2G02030.1	NA	F-box family protein	Y	Y
Aqcoe7G137400.1	AT2G19720.1	rps15ab	ribosomal protein S15A B	Y	N
Aqcoe7G137500.1	AT1G51720.1	NA	Amino acid dehydrogenase family protein	Y	N
Aqcoe7G137600.1	AT1G51745.1	NA	Tudor/PWWP/MBT superfamily protein	Y	Y
Aqcoe7G137700.1	AT4G29410.2	NA	Ribosomal L28e protein family	Y	Y
Aqcoe7G137800.1	AT5G66070.1	NA	RING/U-box superfamily protein	Y	Y
Aqcoe7G138000.1	AT4G02780.1	ABC33,ATCPS1,CPS,CPS1,GA1	Terpenoid cyclases/Protein prenyltransferases superfamily protein	Y	N
Aqcoe7G138100.1	AT3G48280.1	CYP71A25	cytochrome P450, family 71, subfamily A, polypeptide 25	Y	Y
Aqcoe7G138200.1	NA	NA	NA	Y	N
Aqcoe7G138700.1	NA	NA	NA	Y	Y
Aqcoe7G138800.1	AT1G02130.1	ARA-5,ARA5,ATRAB1B,ATRABD2A,RA-5,RABD2A	RAS 5	Y	Y
Aqcoe7G138900.1	AT5G56730.1	NA	Insulinase (Peptidase family M16) protein	Y	Y
Aqcoe7G139000.1	AT1G31812.1	ACBP,ACBP6	acyl-CoA-binding protein 6	Y	Y
Aqcoe7G139200.1	AT2G25950.1	NA	Protein of unknown function (DUF1000)	Y	Y
Aqcoe7G139300.1	AT5G26010.1	NA	Protein phosphatase 2C family protein	Y	Y
Aqcoe7G139500.1	AT2G02030.1	NA	F-box family protein	Y	Y
Aqcoe7G139600.1	AT5G56710.1	NA	Ribosomal protein L31e family protein	Y	Y
Aqcoe7G139800.1	AT5G14420.4	RGLG2	RING domain ligase2	Y	Y
Aqcoe7G140000.1	AT5G14410.1	NA	NA	Y	Y
Aqcoe7G140100.1	AT3G29230.1	NA	Tetratricopeptide repeat (TPR)-like superfamily protein	Y	Y
Aqcoe7G140200.1	AT1G13120.1	emb1745	embryo defective 1745	Y	N
Aqcoe7G140500.1	AT1G13130.1	NA	Cellulase (glycosyl hydrolase family 5) protein	Y	Y
Aqcoe7G141000.1	AT5G39850.1	NA	Ribosomal protein S4	Y	Y
Aqcoe7G141300.1	AT4G26240.1	NA	NA	Y	N
Aqcoe7G141400.1	AT1G52190.1	NA	Major facilitator superfamily protein	Y	Y
Aqcoe7G141600.1	AT1G55340.1	NA	Protein of unknown function (DUF1639)	Y	Y
Aqcoe7G141700.1	NA	NA	NA	Y	Y
Aqcoe7G142000.1	AT5G11730.1	NA	Core-2/I-branching beta-1,6-N-acetylglucosaminyltransferase family protein	Y	N
Aqcoe7G142100.1	AT3G44600.1	CYP71	cyclophilin71	Y	Y
Aqcoe7G142200.1	AT5G56670.1	NA	Ribosomal protein S30 family protein	Y	Y
Aqcoe7G142300.1	AT3G60540.2	NA	Preprotein translocase Sec, Sec61-beta subunit protein	Y	Y
Aqcoe7G142400.1	AT4G27890.1	NA	HSP20-like chaperones superfamily protein	Y	Y
Aqcoe7G142600.1	AT2G25930.1	ELF3,PYK20	hydroxyproline-rich glycoprotein family protein	Y	Y
Aqcoe7G142800.1	AT5G11710.1	NA	ENTH/VHS family protein	Y	Y
Aqcoe7G142900.1	AT4G29160.3	SNF7.1	SNF7 family protein	Y	N
Aqcoe7G143000.1	AT2G24270.4	ALDH11A3	aldehyde dehydrogenase 11A3	Y	Y
Aqcoe7G143100.1	AT4G29160.3	SNF7.1	SNF7 family protein	Y	Y
Aqcoe7G143200.1	AT3G61640.1	AGP20,AtAGP20	arabinogalactan protein 20	Y	Y
Aqcoe7G143300.1	AT4G29170.1	ATMND1	Mnd1 family protein	Y	Y
Aqcoe7G143400.1	AT5G57620.1	AtMYB36,MYB36	myb domain protein 36	Y	Y
Aqcoe7G143500.1	AT5G39510.1	ATVTI11,ATVTI1A,SGR4,VTI11,VTI1A,ZIG,ZIG1	Vesicle transport v-SNARE family protein	Y	Y
Aqcoe7G143600.1	AT4G29190.1	NA	Zinc finger C-x8-C-x5-C-x3-H type family protein	Y	Y
Aqcoe7G143700.1	AT2G23110.2	NA	Late embryogenesis abundant protein, group 6	Y	Y
Aqcoe7G143800.1	AT3G53920.1	SIG3,SIGC	RNApolymerase sigma-subunit C	Y	Y
Aqcoe7G143900.1	AT5G11700.2	NA	NA	Y	Y
Aqcoe7G144000.1	AT1G76480.2	NA	NA	Y	Y
Aqcoe7G144200.1	AT1G71250.1	NA	GDSL-like Lipase/Acylhydrolase superfamily protein	Y	Y
Aqcoe7G144300.1	AT2G19790.1	NA	SNARE-like superfamily protein	Y	N
Aqcoe7G144400.1	AT4G32830.1	AtAUR1,AUR1	ataurora1	Y	Y
Aqcoe7G144500.1	AT1G50320.1	ATHX,ATX,THX	thioredoxin X	Y	Y
Aqcoe7G144600.1	AT4G26270.1	PFK3	phosphofructokinase 3	Y	Y
Aqcoe7G144700.1	AT5G47240.1	atnudt8,NUDT8	nudix hydrolase homolog 8	Y	Y
Aqcoe7G144800.1	AT1G51980.1	NA	Insulinase (Peptidase family M16) protein	Y	N
Aqcoe7G144900.1	AT1G51965.1	ABO5	ABA Overly-Sensitive 5	Y	Y
Aqcoe7G145000.1	AT4G29230.1	anac075,NAC075	NAC domain containing protein 75	Y	Y
Aqcoe7G145100.1	AT5G56610.1	NA	Phosphotyrosine protein phosphatases superfamily protein	Y	Y
Aqcoe7G145200.1	AT4G29240.1	NA	Leucine-rich repeat (LRR) family protein	Y	Y
Aqcoe7G145300.1	AT4G29310.1	NA	Protein of unknown function (DUF1005)	Y	Y
Aqcoe7G145400.1	AT2G19770.1	PRF5	profilin 5	Y	Y
Aqcoe7G145500.1	NA	NA	NA	Y	N
Aqcoe7G145600.1	AT4G12560.2	CPR30	F-box and associated interaction domains-containing protein	Y	Y
Aqcoe7G145700.1	AT1G11390.1	NA	Protein kinase superfamily protein	Y	Y
Aqcoe7G145800.1	NA	NA	NA	Y	Y
Aqcoe7G146100.1	AT4G39280.2	NA	phenylalanyl-tRNA synthetase, putative / phenylalanine--tRNA ligase, putative	Y	Y
Aqcoe7G146200.1	NA	NA	NA	Y	Y
Aqcoe7G146300.1	AT5G19740.1	NA	Peptidase M28 family protein	Y	Y
Aqcoe7G146400.1	AT3G48270.1	CYP71A26	cytochrome P450, family 71, subfamily A, polypeptide 26	Y	Y
Aqcoe7G146800.1	AT5G19730.1	NA	Pectin lyase-like superfamily protein	Y	Y
Aqcoe7G146900.1	AT5G51330.1	DYAD,SWI1	SWITCH1	Y	Y
Aqcoe7G147000.1	NA	NA	NA	Y	N
Aqcoe7G147100.1	AT3G16490.1	IQD26	IQ-domain 26	Y	Y
Aqcoe7G147400.1	AT1G49770.1	RGE1,ZOU	basic helix-loop-helix (bHLH) DNA-binding superfamily protein	Y	Y
Aqcoe7G147500.1	AT5G57150.2	NA	basic helix-loop-helix (bHLH) DNA-binding superfamily protein	Y	Y
Aqcoe7G147800.1	AT5G27820.1	NA	Ribosomal L18p/L5e family protein	Y	N
Aqcoe7G148200.1	AT5G54160.1	ATOMT1,OMT1	O-methyltransferase 1	Y	N
Aqcoe7G148300.1	NA	NA	NA	Y	Y
Aqcoe7G148400.1	AT3G28390.1	PGP18	P-glycoprotein 18	Y	Y
Aqcoe7G148600.1	AT1G04210.1	NA	Leucine-rich repeat protein kinase family protein	Y	Y
Aqcoe7G148700.1	AT1G79750.1	ATNADP-ME4,NADP-ME4	NADP-malic enzyme 4	Y	Y
Aqcoe7G148800.1	AT2G44510.1	NA	CDK inhibitor P21 binding protein	Y	Y
Aqcoe7G149000.1	AT2G25740.1	NA	ATP-dependent protease La (LON) domain protein	Y	Y
Aqcoe7G149100.1	AT5G47390.1	NA	myb-like transcription factor family protein	Y	Y
Aqcoe7G149200.1	AT5G13610.1	NA	Protein of unknown function (DUF155)	Y	N
Aqcoe7G149300.1	AT2G38050.1	ATDET2,DET2,DWF6	3-oxo-5-alpha-steroid 4-dehydrogenase family protein	Y	N
Aqcoe7G149400.1	AT5G60640.1	ATPDI2,ATPDIL1-4,PDI2,PDIL1-4	PDI-like 1-4	Y	Y
Aqcoe7G149500.1	AT2G25840.2	OVA4	Nucleotidylyl transferase superfamily protein	Y	Y
Aqcoe7G149700.1	AT3G16360.2	AHP4	HPT phosphotransmitter 4	Y	Y
Aqcoe7G149800.1	AT3G16360.1	AHP4	HPT phosphotransmitter 4	Y	Y
Aqcoe7G149900.1	AT2G01050.1	NA	zinc ion binding;nucleic acid binding	Y	Y
Aqcoe7G150000.1	AT4G13420.1	ATHAK5,HAK5	high affinity K+ transporter 5	Y	N
Aqcoe7G150100.1	NA	NA	NA	Y	Y
Aqcoe7G150200.1	AT2G40570.1	NA	initiator tRNA phosphoribosyl transferase family protein	Y	N
Aqcoe7G150300.1	AT5G65780.1	ATBCAT-5	branched-chain amino acid aminotransferase 5 / branched-chain amino acid transaminase 5 (BCAT5)	Y	Y
Aqcoe7G150400.1	AT2G22740.1	SDG23,SUVH6	SU(VAR)3-9 homolog 6	Y	Y
Aqcoe7G150500.1	AT3G49680.1	ATBCAT-3,BCAT3	branched-chain aminotransferase 3	Y	Y
Aqcoe7G150700.1	AT1G58520.1	RXW8	lipases;hydrolases, acting on ester bonds	Y	Y
Aqcoe7G150800.1	AT5G48120.1	NA	ARM repeat superfamily protein	Y	Y
Aqcoe7G150900.1	AT1G60660.1	ATCB5LP,B5 #5,CB5LP	cytochrome B5-like protein	Y	N
Aqcoe7G151000.1	NA	NA	NA	Y	N
Aqcoe7G151100.1	AT1G51950.1	IAA18	indole-3-acetic acid inducible 18	Y	Y
Aqcoe7G151200.1	AT2G19880.1	NA	Nucleotide-diphospho-sugar transferases superfamily protein	Y	Y
Aqcoe7G151300.1	AT3G49990.1	NA	NA	Y	N
Aqcoe7G151400.1	AT2G19870.1	NA	tRNA/rRNA methyltransferase (SpoU) family protein	Y	Y
Aqcoe7G151500.1	AT4G29120.1	NA	6-phosphogluconate dehydrogenase family protein	Y	Y
Aqcoe7G151600.1	AT5G25930.1	NA	Protein kinase family protein with leucine-rich repeat domain	Y	Y
Aqcoe7G151700.1	AT5G25930.1	NA	Protein kinase family protein with leucine-rich repeat domain	Y	Y
Aqcoe7G151800.1	AT2G19860.1	ATHXK2,HXK2	hexokinase 2	Y	N
Aqcoe7G151900.1	AT4G29140.1	NA	MATE efflux family protein	Y	Y
Aqcoe7G152000.1	AT5G60620.1	GPAT9	glycerol-3-phosphate acyltransferase 9	Y	Y
Aqcoe7G152100.1	AT1G17450.2	NA	B-block binding subunit of TFIIIC	Y	N
Aqcoe7G152200.1	AT4G33990.1	EMB2758	Tetratricopeptide repeat (TPR)-like superfamily protein	Y	N
Aqcoe7G152300.1	AT4G32850.5	nPAP,PAP(IV)	nuclear poly(a) polymerase	Y	Y
Aqcoe7G152500.1	NA	NA	NA	Y	Y
Aqcoe7G107200.1	AT5G20790.1	NA	NA	N	N
Aqcoe7G111000.1	AT5G21950.1	NA	alpha/beta-Hydrolases superfamily protein	N	N
Aqcoe7G111100.1	AT5G21950.1	NA	alpha/beta-Hydrolases superfamily protein	N	N
Aqcoe7G111800.1	AT3G13840.1	NA	GRAS family transcription factor	N	N
Aqcoe7G112200.1	NA	NA	NA	N	N
Aqcoe7G112800.1	AT3G48880.2	NA	RNI-like superfamily protein	N	N
Aqcoe7G113500.1	AT4G05460.1	NA	RNI-like superfamily protein	N	N
Aqcoe7G113700.1	NA	NA	NA	N	N
Aqcoe7G114000.1	AT1G49470.1	NA	Family of unknown function (DUF716)	N	N
Aqcoe7G114300.1	NA	NA	NA	N	N
Aqcoe7G114500.1	AT1G22640.1	ATMYB3,MYB3	myb domain protein 3	N	N
Aqcoe7G114700.1	NA	NA	NA	N	N
Aqcoe7G114800.1	NA	NA	NA	N	N
Aqcoe7G115300.1	AT5G54160.1	ATOMT1,OMT1	O-methyltransferase 1	N	N
Aqcoe7G115500.1	AT3G09880.1	ATB\' BETA	Protein phosphatase 2A regulatory B subunit family protein	N	N
Aqcoe7G115900.1	AT4G35780.1	NA	ACT-like protein tyrosine kinase family protein	N	N
Aqcoe7G116400.1	AT5G16100.1	NA	NA	N	N
Aqcoe7G116500.1	AT4G12070.1	NA	NA	N	N
Aqcoe7G117100.1	AT1G60080.1	NA	3\'-5\'-exoribonuclease family protein	N	N
Aqcoe7G117200.1	NA	NA	NA	N	N
Aqcoe7G117800.1	AT2G27080.1	NA	Late embryogenesis abundant (LEA) hydroxyproline-rich glycoprotein family	N	N
Aqcoe7G118300.1	NA	NA	NA	N	N
Aqcoe7G118600.1	AT3G11210.1	NA	SGNH hydrolase-type esterase superfamily protein	N	N
Aqcoe7G118800.1	AT3G11210.1	NA	SGNH hydrolase-type esterase superfamily protein	N	N
Aqcoe7G119300.1	AT5G46550.1	NA	DNA-binding bromodomain-containing protein	N	N
Aqcoe7G119600.1	AT3G28410.1	NA	F-box/RNI-like superfamily protein	N	N
Aqcoe7G119700.1	AT3G28410.1	NA	F-box/RNI-like superfamily protein	N	N
Aqcoe7G119800.1	AT3G28410.1	NA	F-box/RNI-like superfamily protein	N	N
Aqcoe7G119900.1	AT5G02930.1	NA	F-box/RNI-like superfamily protein	N	N
Aqcoe7G120000.1	AT2G04230.1	NA	FBD, F-box and Leucine Rich Repeat domains containing protein	N	N
Aqcoe7G120400.1	NA	NA	NA	N	N
Aqcoe7G120500.1	AT3G03360.1	NA	F-box/RNI-like superfamily protein	N	N
Aqcoe7G121400.1	AT3G07170.1	NA	Sterile alpha motif (SAM) domain-containing protein	N	N
Aqcoe7G121500.1	AT5G48680.1	NA	Sterile alpha motif (SAM) domain-containing protein	N	N
Aqcoe7G121600.1	NA	NA	NA	N	N
Aqcoe7G122500.1	NA	NA	NA	N	N
Aqcoe7G123400.1	AT3G13920.1	EIF4A1,RH4,TIF4A1	eukaryotic translation initiation factor 4A1	N	N
Aqcoe7G124100.1	AT1G07870.2	NA	Protein kinase superfamily protein	N	N
Aqcoe7G124500.1	NA	NA	NA	N	N
Aqcoe7G124600.1	AT2G37410.2	ATTIM17-2,TIM17,TIM17-2	translocase inner membrane subunit 17-2	N	N
Aqcoe7G124700.1	AT1G04645.1	NA	Plant self-incompatibility protein S1 family	N	N
Aqcoe7G125000.1	AT3G13898.1	NA	NA	N	N
Aqcoe7G126500.1	AT5G47300.1	NA	F-box and associated interaction domains-containing protein	N	N
Aqcoe7G126700.1	NA	NA	NA	N	N
Aqcoe7G126800.1	AT5G04010.1	NA	F-box family protein	N	N
Aqcoe7G127300.1	NA	NA	NA	N	N
Aqcoe7G128400.1	NA	NA	NA	N	N
Aqcoe7G128700.1	NA	NA	NA	N	N
Aqcoe7G129000.1	AT1G73010.1	ATPS2,PS2	phosphate starvation-induced gene 2	N	N
Aqcoe7G129500.1	AT5G05390.1	LAC12	laccase 12	N	N
Aqcoe7G130900.1	AT1G17710.1	NA	Pyridoxal phosphate phosphatase-related protein	N	N
Aqcoe7G131200.1	NA	NA	NA	N	N
Aqcoe7G131700.1	AT5G25410.1	NA	Protein of Unknown Function (DUF239)	N	N
Aqcoe7G132000.1	AT2G17210.1	NA	Tetratricopeptide repeat (TPR)-like superfamily protein	N	N
Aqcoe7G132100.1	NA	NA	NA	N	N
Aqcoe7G133200.1	AT3G18990.1	REM39,VRN1	AP2/B3-like transcriptional factor family protein	N	N
Aqcoe7G133300.1	AT2G02030.1	NA	F-box family protein	N	N
Aqcoe7G133600.1	AT4G26200.1	ACS7,ATACS7	1-amino-cyclopropane-1-carboxylate synthase 7	N	N
Aqcoe7G133700.1	NA	NA	NA	N	N
Aqcoe7G135500.1	AT2G19060.1	NA	SGNH hydrolase-type esterase superfamily protein	N	N
Aqcoe7G136000.1	AT5G55960.1	NA	NA	N	N
Aqcoe7G136300.1	AT3G13300.1	VCS	Transducin/WD40 repeat-like superfamily protein	N	N
Aqcoe7G136400.1	NA	NA	NA	N	N
Aqcoe7G136500.1	AT3G14470.1	NA	NB-ARC domain-containing disease resistance protein	N	N
Aqcoe7G136600.1	AT5G28780.1	NA	PIF1 helicase	N	N
Aqcoe7G136700.1	AT3G14470.1	NA	NB-ARC domain-containing disease resistance protein	N	N
Aqcoe7G136900.1	NA	NA	NA	N	N
Aqcoe7G137900.1	AT4G02780.1	ABC33,ATCPS1,CPS,CPS1,GA1	Terpenoid cyclases/Protein prenyltransferases superfamily protein	N	N
Aqcoe7G138300.1	NA	NA	NA	N	N
Aqcoe7G138400.1	AT1G11610.2	CYP71A18	cytochrome P450, family 71, subfamily A, polypeptide 18	N	N
Aqcoe7G138500.1	AT3G48310.1	CYP71A22	cytochrome P450, family 71, subfamily A, polypeptide 22	N	N
Aqcoe7G138600.1	AT1G14200.1	NA	RING/U-box superfamily protein	N	N
Aqcoe7G139100.1	AT3G61520.1	NA	Pentatricopeptide repeat (PPR) superfamily protein	N	N
Aqcoe7G139400.1	AT3G16210.1	NA	F-box family protein	N	N
Aqcoe7G139700.1	AT4G26240.1	NA	NA	N	N
Aqcoe7G139900.1	AT3G57620.1	NA	glyoxal oxidase-related protein	N	N
Aqcoe7G140300.1	AT4G18250.1	NA	receptor serine/threonine kinase, putative	N	N
Aqcoe7G140400.1	AT1G18390.2	NA	Protein kinase superfamily protein	N	N
Aqcoe7G140600.1	AT1G13130.1	NA	Cellulase (glycosyl hydrolase family 5) protein	N	N
Aqcoe7G140700.1	AT2G05642.1	NA	Nucleic acid-binding, OB-fold-like protein	N	N
Aqcoe7G140800.1	AT1G13130.1	NA	Cellulase (glycosyl hydrolase family 5) protein	N	N
Aqcoe7G140900.1	AT5G28780.1	NA	PIF1 helicase	N	N
Aqcoe7G141100.1	NA	NA	NA	N	N
Aqcoe7G141200.1	NA	NA	NA	N	N
Aqcoe7G141500.1	NA	NA	NA	N	N
Aqcoe7G141800.1	AT4G19950.1	NA	NA	N	N
Aqcoe7G141900.1	AT4G19950.1	NA	NA	N	N
Aqcoe7G142500.1	AT5G25950.1	NA	Protein of Unknown Function (DUF239)	N	N
Aqcoe7G142700.1	AT3G21330.1	NA	basic helix-loop-helix (bHLH) DNA-binding superfamily protein	N	N
Aqcoe7G144100.1	AT2G25890.1	NA	Oleosin family protein	N	N
Aqcoe7G145900.1	AT3G07870.1	NA	F-box and associated interaction domains-containing protein	N	N
Aqcoe7G146000.1	AT3G07870.1	NA	F-box and associated interaction domains-containing protein	N	N
Aqcoe7G146500.1	AT1G28760.1	NA	Uncharacterized conserved protein (DUF2215)	N	N
Aqcoe7G146600.1	AT4G02780.1	ABC33,ATCPS1,CPS,CPS1,GA1	Terpenoid cyclases/Protein prenyltransferases superfamily protein	N	N
Aqcoe7G146700.1	AT5G28740.1	NA	Tetratricopeptide repeat (TPR)-like superfamily protein	N	N
Aqcoe7G147200.1	AT3G10150.1	ATPAP16,PAP16	purple acid phosphatase 16	N	N
Aqcoe7G147300.1	AT4G38180.1	FRS5	FAR1-related sequence 5	N	N
Aqcoe7G147600.1	NA	NA	NA	N	N
Aqcoe7G147700.1	NA	NA	NA	N	N
Aqcoe7G147900.1	NA	NA	NA	N	N
Aqcoe7G148000.1	AT3G22170.2	FHY3	far-red elongated hypocotyls 3	N	N
Aqcoe7G148100.1	NA	NA	NA	N	N
Aqcoe7G148500.1	NA	NA	NA	N	N
Aqcoe7G148900.1	NA	NA	NA	N	N
Aqcoe7G149600.1	NA	NA	NA	N	N
Aqcoe7G150600.1	AT5G65790.1	ATMYB68,MYB68	myb domain protein 68	N	N
Aqcoe7G152400.1	AT1G17710.1	NA	Pyridoxal phosphate phosphatase-related protein	N	N
