## Appendix S14 for "Complex developmental and transcriptional dynamics underlie pollinator-driven evolutionary transitions in nectar spur morphology in *Aquilegia* (columbine)"

### Sheet: S14.spur.curvature.chr7.QTL
Appendix S14. Genes in the 1.5 LOD interval of the major spur curvature QTL on chromosome 7. Aquilegia locus ID numbers are given, as well as the locus IDs, gene symbols, and full names of the closest Arabidopsis BLAST hit from the Aquilegia genome annotation. Expressed.RNA, indicates whether a gene was expressed in the Chapter 2 transcriptomics data; DE.any, indicates whether a gene was DE betwe…
Aquilegia.transcript.ID	Best.hit.Arabidopsis.ID	Arabidopsis.symbol	Arabidopsis.name	Expressed.RNAseq	DE.any
Aqcoe7G332000.1	AT2G44820.1	NA	NA	Y	Y
Aqcoe7G332200.1	AT3G60820.2	PBF1	N-terminal nucleophile aminohydrolases (Ntn hydrolases) superfamily protein	Y	N
Aqcoe7G332300.1	NA	NA	NA	Y	N
Aqcoe7G332400.1	AT3G07870.1	NA	F-box and associated interaction domains-containing protein	Y	Y
Aqcoe7G332700.1	AT5G28780.1	NA	PIF1 helicase	Y	Y
Aqcoe7G332900.1	AT5G57670.2	NA	Protein kinase superfamily protein	Y	Y
Aqcoe7G333000.1	AT5G24930.1	ATCOL4,COL4	CONSTANS-like 4	Y	Y
Aqcoe7G333100.1	AT2G24765.1	ARF3,ARL1,ATARL1	ADP-ribosylation factor 3	Y	N
Aqcoe7G333200.1	AT4G34200.1	EDA9	D-3-phosphoglycerate dehydrogenase	Y	Y
Aqcoe7G333300.1	AT3G59280.1	TXR1	Protein Transporter, Pam16	Y	Y
Aqcoe7G333400.1	AT5G10720.1	AHK5,CKI2,HK5	histidine kinase 5	Y	Y
Aqcoe7G333500.1	AT4G30340.1	ATDGK7,DGK7	diacylglycerol kinase 7	Y	N
Aqcoe7G333600.1	AT4G28020.1	NA	NA	Y	Y
Aqcoe7G333700.1	AT1G51650.1	NA	ATP synthase epsilon chain, mitochondrial	Y	Y
Aqcoe7G333800.1	AT2G44820.2	NA	NA	Y	Y
Aqcoe7G333900.1	AT2G24640.1	UBP19	ubiquitin-specific protease 19	Y	Y
Aqcoe7G334000.1	AT3G05870.1	APC11	anaphase-promoting complex/cyclosome 11	Y	N
Aqcoe7G334100.1	AT5G57710.1	NA	Double Clp-N motif-containing P-loop nucleoside triphosphate hydrolases superfamily protein	Y	Y
Aqcoe7G334200.1	AT2G41190.1	NA	Transmembrane amino acid transporter family protein	Y	Y
Aqcoe7G334300.1	AT4G31600.1	NA	UDP-N-acetylglucosamine (UAA) transporter family	Y	Y
Aqcoe7G334400.1	AT4G31590.1	ATCSLC05,ATCSLC5,CSLC05,CSLC5	Cellulose-synthase-like C5	Y	Y
Aqcoe7G334500.1	AT1G28180.1	NA	P-loop containing nucleoside triphosphate hydrolases superfamily protein	Y	Y
Aqcoe7G334900.1	AT2G18710.1	SCY1	SECY homolog 1	Y	Y
Aqcoe7G335000.1	AT2G24610.1	ATCNGC14,CNGC14	cyclic nucleotide-gated channel 14	Y	Y
Aqcoe7G335200.1	AT1G73090.1	NA	NA	Y	Y
Aqcoe7G335300.1	AT3G21200.1	PGR7	proton gradient regulation 7	Y	Y
Aqcoe7G335400.1	AT4G28025.1	NA	NA	Y	Y
Aqcoe7G335500.1	AT2G18690.1	NA	NA	Y	Y
Aqcoe7G335700.1	AT2G18690.1	NA	NA	Y	Y
Aqcoe7G335800.1	AT2G18690.1	NA	NA	Y	N
Aqcoe7G336000.1	AT2G18680.1	NA	NA	Y	N
Aqcoe7G336100.1	NA	NA	NA	Y	Y
Aqcoe7G336300.1	NA	NA	NA	Y	Y
Aqcoe7G336600.1	AT4G16850.1	NA	NA	Y	N
Aqcoe7G336700.1	AT4G27040.4	VPS22	EAP30/Vps36 family protein	Y	N
Aqcoe7G336800.1	AT2G15490.3	UGT73B4	UDP-glycosyltransferase 73B4	Y	Y
Aqcoe7G337100.1	NA	NA	NA	Y	Y
Aqcoe7G337200.1	NA	NA	NA	Y	Y
Aqcoe7G337300.1	AT1G70250.1	NA	receptor serine/threonine kinase, putative	Y	Y
Aqcoe7G337400.1	NA	NA	NA	Y	N
Aqcoe7G337600.1	AT1G51160.1	NA	SNARE-like superfamily protein	Y	Y
Aqcoe7G337700.1	AT4G30380.1	NA	Barwin-related endoglucanase	Y	Y
Aqcoe7G338000.1	AT4G18250.1	NA	receptor serine/threonine kinase, putative	Y	Y
Aqcoe7G338100.1	AT1G78570.1	ATRHM1,RHM1,ROL1	rhamnose biosynthesis 1	Y	Y
Aqcoe7G338200.1	AT4G30400.1	NA	RING/U-box superfamily protein	Y	Y
Aqcoe7G338300.1	AT5G57740.1	XBAT32	XB3 ortholog 2 in Arabidopsis thaliana	Y	Y
Aqcoe7G338400.1	AT3G55420.1	NA	NA	Y	Y
Aqcoe7G338500.1	AT4G28030.1	NA	Acyl-CoA N-acyltransferases (NAT) superfamily protein	Y	Y
Aqcoe7G338600.1	AT4G37340.1	CYP81D3	cytochrome P450, family 81, subfamily D, polypeptide 3	Y	Y
Aqcoe7G338700.1	AT5G14850.1	NA	Alg9-like mannosyltransferase family	Y	N
Aqcoe7G338800.1	AT1G14850.1	NUP155	nucleoporin 155	Y	Y
Aqcoe7G339000.1	AT4G30410.2	NA	sequence-specific DNA binding transcription factors	Y	Y
Aqcoe7G339200.1	NA	NA	NA	Y	N
Aqcoe7G339300.1	AT3G54970.1	NA	D-aminoacid aminotransferase-like PLP-dependent enzymes superfamily protein	Y	Y
Aqcoe7G339400.1	AT4G14096.1	NA	F-box/RNI-like superfamily protein	Y	Y
Aqcoe7G339500.1	AT4G14103.1	NA	F-box/RNI-like superfamily protein	Y	Y
Aqcoe7G339600.1	AT4G14103.2	NA	F-box/RNI-like superfamily protein	Y	Y
Aqcoe7G339800.1	AT5G57800.1	CER3,FLP1,WAX2,YRE	Fatty acid hydroxylase superfamily	Y	Y
Aqcoe7G339900.1	AT1G22450.1	ATCOX6B2,COX6B	cytochrome C oxidase 6B	Y	Y
Aqcoe7G340000.1	NA	NA	NA	Y	Y
Aqcoe7G340200.1	AT5G22250.1	NA	Polynucleotidyl transferase, ribonuclease H-like superfamily protein	Y	Y
Aqcoe7G340300.1	AT1G78420.2	NA	RING/U-box superfamily protein	Y	Y
Aqcoe7G340400.1	NA	NA	NA	Y	Y
Aqcoe7G340500.1	AT5G15810.1	NA	N2,N2-dimethylguanosine tRNA methyltransferase	Y	N
Aqcoe7G340600.1	NA	NA	NA	Y	N
Aqcoe7G340700.1	NA	NA	NA	Y	N
Aqcoe7G340800.1	AT4G30440.1	GAE1	UDP-D-glucuronate 4-epimerase 1	Y	Y
Aqcoe7G340900.1	AT1G30800.1	NA	Fasciclin-like arabinogalactan family protein	Y	Y
Aqcoe7G341000.1	AT2G01060.1	NA	myb-like HTH transcriptional regulator family protein	Y	Y
Aqcoe7G341400.1	AT5G35200.1	NA	ENTH/ANTH/VHS superfamily protein	Y	N
Aqcoe7G341600.1	AT4G10790.1	NA	UBX domain-containing protein	Y	Y
Aqcoe7G341800.1	AT5G55150.1	NA	Protein of unknown function (DUF295)	Y	N
Aqcoe7G341900.1	AT5G40940.1	FLA20	putative fasciclin-like arabinogalactan protein 20	Y	N
Aqcoe7G342000.1	AT2G23950.1	NA	Leucine-rich repeat protein kinase family protein	Y	Y
Aqcoe7G342100.1	AT3G25570.2	NA	Adenosylmethionine decarboxylase family protein	Y	Y
Aqcoe7G342200.1	AT1G17890.1	GER2	NAD(P)-binding Rossmann-fold superfamily protein	Y	Y
Aqcoe7G342300.1	AT2G23970.1	NA	Class I glutamine amidotransferase-like superfamily protein	Y	Y
Aqcoe7G342600.1	AT1G79650.1	RAD23,RAD23B	Rad23 UV excision repair protein family	Y	N
Aqcoe7G342800.1	AT2G24800.1	NA	Peroxidase superfamily protein	Y	Y
Aqcoe7G343000.1	AT2G24820.1	TIC55-II	translocon at the inner envelope membrane of chloroplasts 55-II	Y	Y
Aqcoe7G343100.1	AT4G30860.1	ASHR3,SDG4	SET domain group 4	Y	Y
Aqcoe7G343200.1	AT5G16930.1	NA	AAA-type ATPase family protein	Y	Y
Aqcoe7G343300.1	AT3G26618.1	ERF1-3	eukaryotic release factor 1-3	Y	Y
Aqcoe7G343400.1	AT2G45440.1	DHDPS2	dihydrodipicolinate synthase	Y	Y
Aqcoe7G343600.1	AT4G33650.2	ADL2,DRP3A	dynamin-related protein 3A	Y	Y
Aqcoe7G343800.1	AT2G24830.1	NA	zinc finger (CCCH-type) family protein / D111/G-patch domain-containing protein	Y	Y
Aqcoe7G343900.1	AT1G16170.1	NA	NA	Y	Y
Aqcoe7G344500.1	AT1G30550.1	NA	S-adenosyl-L-methionine-dependent methyltransferases superfamily protein	Y	N
Aqcoe7G344800.1	NA	NA	RNA helicase	Y	Y
Aqcoe7G344900.1	NA	NA	RNA helicase	Y	N
Aqcoe7G345000.1	AT3G60240.4	CUM2,EIF4G	eukaryotic translation initiation factor 4G	Y	Y
Aqcoe7G345100.1	AT2G34357.1	NA	ARM repeat superfamily protein	Y	Y
Aqcoe7G345200.1	NA	NA	NA	Y	Y
Aqcoe7G345300.1	AT2G24970.1	NA	SPINDLE AND KINETOCHORE-ASSOCIATED PROTEIN 2	Y	Y
Aqcoe7G345400.1	AT1G16060.1	ADAP	ARIA-interacting double AP2 domain protein	Y	Y
Aqcoe7G345500.1	AT4G30850.2	HHP2	heptahelical transmembrane protein2	Y	Y
Aqcoe7G345600.1	NA	NA	NA	Y	Y
Aqcoe7G345700.1	AT3G50950.1	ZAR1	HOPZ-ACTIVATED RESISTANCE 1	Y	Y
Aqcoe7G345800.1	AT1G20960.1	emb1507	U5 small nuclear ribonucleoprotein helicase, putative	Y	Y
Aqcoe7G346100.1	AT5G53890.1	AtPSKR2,PSKR2	phytosylfokine-alpha receptor 2	Y	Y
Aqcoe7G346200.1	AT4G30845.1	NA	NA	Y	Y
Aqcoe7G346300.1	AT2G24860.1	NA	DnaJ/Hsp40 cysteine-rich domain superfamily protein	Y	Y
Aqcoe7G346400.1	AT1G28280.1	NA	VQ motif-containing protein	Y	Y
Aqcoe7G346500.1	AT4G31780.2	MGD1,MGDA	monogalactosyl diacylglycerol synthase 1	Y	Y
Aqcoe7G346700.1	AT4G32140.1	NA	EamA-like transporter family	Y	Y
Aqcoe7G347000.1	AT5G02500.1	AT-HSC70-1,HSC70,HSC70-1,HSP70-1	heat shock cognate protein 70-1	Y	Y
Aqcoe7G347200.1	NA	NA	NA	Y	Y
Aqcoe7G347300.1	AT2G24090.1	NA	Ribosomal protein L35	Y	Y
Aqcoe7G347400.1	AT5G26860.1	LON1,LON_ARA_ARA	lon protease 1	Y	Y
Aqcoe7G347500.1	AT5G10780.1	NA	NA	Y	N
Aqcoe7G347600.1	AT5G10780.1	NA	NA	Y	Y
Aqcoe7G347700.1	AT2G24940.1	AtMAPR2,MAPR2	membrane-associated progesterone binding protein 2	Y	Y
Aqcoe7G347800.1	AT5G10790.1	UBP22	ubiquitin-specific protease 22	Y	Y
Aqcoe7G348000.1	AT2G25430.1	NA	epsin N-terminal homology (ENTH) domain-containing protein / clathrin assembly protein-related	Y	Y
Aqcoe7G348100.1	AT5G25050.1	NA	Major facilitator superfamily protein	Y	Y
Aqcoe7G348200.1	AT1G79720.1	NA	Eukaryotic aspartyl protease family protein	Y	Y
Aqcoe7G348300.1	AT2G24100.1	NA	NA	Y	Y
Aqcoe7G348400.1	AT1G02420.1	NA	Pentatricopeptide repeat (PPR) superfamily protein	Y	N
Aqcoe7G348700.1	AT4G31940.1	CYP82C4	cytochrome P450, family 82, subfamily C, polypeptide 4	Y	Y
Aqcoe7G348800.1	AT3G62300.2	ATDUF7,DUF7	DOMAIN OF UNKNOWN FUNCTION 724 7	Y	N
Aqcoe7G348900.1	AT5G59440.3	ATTMPK.1,ATTMPK.2,ZEU1	P-loop containing nucleoside triphosphate hydrolases superfamily protein	Y	Y
Aqcoe7G349000.1	AT3G62300.2	ATDUF7,DUF7	DOMAIN OF UNKNOWN FUNCTION 724 7	Y	Y
Aqcoe7G349100.1	AT1G52340.1	ABA2,ATABA2,ATSDR1,GIN1,ISI4,SDR1,SIS4,SRE1	NAD(P)-binding Rossmann-fold superfamily protein	Y	Y
Aqcoe7G349200.1	AT3G62300.2	ATDUF7,DUF7	DOMAIN OF UNKNOWN FUNCTION 724 7	Y	N
Aqcoe7G349300.1	AT3G62300.2	ATDUF7,DUF7	DOMAIN OF UNKNOWN FUNCTION 724 7	Y	Y
Aqcoe7G349400.1	AT3G62300.2	ATDUF7,DUF7	DOMAIN OF UNKNOWN FUNCTION 724 7	Y	Y
Aqcoe7G349500.1	AT3G62300.2	ATDUF7,DUF7	DOMAIN OF UNKNOWN FUNCTION 724 7	Y	Y
Aqcoe7G349600.1	AT1G09340.1	CRB,CSP41B	chloroplast RNA binding	Y	Y
Aqcoe7G349700.1	AT2G31240.1	NA	Tetratricopeptide repeat (TPR)-like superfamily protein	Y	Y
Aqcoe7G349800.1	AT4G12560.1	CPR30	F-box and associated interaction domains-containing protein	Y	N
Aqcoe7G349900.1	AT4G12560.1	CPR30	F-box and associated interaction domains-containing protein	Y	Y
Aqcoe7G350100.1	AT5G11030.2	ALF4	aberrant lateral root formation 4	Y	Y
Aqcoe7G350400.1	AT3G07870.1	NA	F-box and associated interaction domains-containing protein	Y	Y
Aqcoe7G350500.1	AT2G37920.1	emb1513	copper ion transmembrane transporters	Y	Y
Aqcoe7G350600.1	AT1G75400.1	NA	RING/U-box superfamily protein	Y	Y
Aqcoe7G350700.1	AT4G30790.1	NA	NA	Y	Y
Aqcoe7G350800.1	AT4G30810.1	scpl29	serine carboxypeptidase-like 29	Y	Y
Aqcoe7G350900.1	AT5G25060.1	NA	RNA recognition motif (RRM)-containing protein	Y	Y
Aqcoe7G351000.1	AT5G10810.1	ATER,ER	enhancer of rudimentary protein, putative	Y	Y
Aqcoe7G351100.1	AT1G31220.1	NA	Formyl transferase	Y	Y
Aqcoe7G351400.1	AT2G24130.1	NA	Leucine-rich receptor-like protein kinase family protein	Y	Y
Aqcoe7G351500.1	AT3G18430.1	NA	Calcium-binding EF-hand family protein	Y	N
Aqcoe7G351600.1	AT4G31870.1	ATGPX7,GPX7	glutathione peroxidase 7	Y	Y
Aqcoe7G351700.1	AT4G31870.1	ATGPX7,GPX7	glutathione peroxidase 7	Y	Y
Aqcoe7G331900.1	NA	NA	NA	N	N
Aqcoe7G332100.1	AT3G51700.1	NA	PIF1 helicase	N	N
Aqcoe7G332500.1	NA	NA	NA	N	N
Aqcoe7G332600.1	AT4G02340.1	NA	alpha/beta-Hydrolases superfamily protein	N	N
Aqcoe7G332800.1	AT1G52540.1	NA	Protein kinase superfamily protein	N	N
Aqcoe7G334600.1	AT5G01015.1	NA	NA	N	N
Aqcoe7G334700.1	AT5G01015.1	NA	NA	N	N
Aqcoe7G334800.1	AT5G01015.1	NA	NA	N	N
Aqcoe7G335100.1	AT3G07870.1	NA	F-box and associated interaction domains-containing protein	N	N
Aqcoe7G335600.1	AT1G15190.1	NA	Fasciclin-like arabinogalactan family protein	N	N
Aqcoe7G335900.1	AT2G18690.1	NA	NA	N	N
Aqcoe7G336200.1	AT2G18690.1	NA	NA	N	N
Aqcoe7G336400.1	AT2G18690.1	NA	NA	N	N
Aqcoe7G336500.1	AT4G32295.1	NA	NA	N	N
Aqcoe7G336900.1	AT2G15490.3	UGT73B4	UDP-glycosyltransferase 73B4	N	N
Aqcoe7G337000.1	AT1G70250.1	NA	receptor serine/threonine kinase, putative	N	N
Aqcoe7G337500.1	AT4G30380.1	NA	Barwin-related endoglucanase	N	N
Aqcoe7G337800.1	AT4G30380.1	NA	Barwin-related endoglucanase	N	N
Aqcoe7G337900.1	AT4G30380.1	NA	Barwin-related endoglucanase	N	N
Aqcoe7G338900.1	AT5G57770.1	NA	Plant protein of unknown function (DUF828) with plant pleckstrin homology-like region	N	N
Aqcoe7G339100.1	AT5G57760.1	NA	NA	N	N
Aqcoe7G339700.1	NA	NA	NA	N	N
Aqcoe7G340100.1	AT5G22250.1	NA	Polynucleotidyl transferase, ribonuclease H-like superfamily protein	N	N
Aqcoe7G341100.1	NA	NA	NA	N	N
Aqcoe7G341200.1	AT3G20800.1	NA	Cell differentiation, Rcd1-like protein	N	N
Aqcoe7G341300.1	AT1G12920.1	ERF1-2	eukaryotic release factor 1-2	N	N
Aqcoe7G341500.1	AT4G21820.1	NA	binding;calmodulin binding	N	N
Aqcoe7G341700.1	AT2G16365.4	NA	F-box family protein	N	N
Aqcoe7G342400.1	AT2G23970.1	NA	Class I glutamine amidotransferase-like superfamily protein	N	N
Aqcoe7G342500.1	AT3G56470.1	NA	F-box family protein	N	N
Aqcoe7G342700.1	NA	NA	NA	N	N
Aqcoe7G342900.1	AT3G04070.2	anac047,NAC047	NAC domain containing protein 47	N	N
Aqcoe7G343500.1	AT3G26618.1	ERF1-3	eukaryotic release factor 1-3	N	N
Aqcoe7G343700.1	AT5G15670.1	NA	F-box family protein	N	N
Aqcoe7G344000.1	NA	NA	NA	N	N
Aqcoe7G344100.1	AT4G12560.1	CPR30	F-box and associated interaction domains-containing protein	N	N
Aqcoe7G344200.1	AT3G07870.1	NA	F-box and associated interaction domains-containing protein	N	N
Aqcoe7G344300.1	NA	NA	NA	N	N
Aqcoe7G344400.1	AT3G07870.1	NA	F-box and associated interaction domains-containing protein	N	N
Aqcoe7G344600.1	AT5G28460.1	NA	Pentatricopeptide repeat (PPR) superfamily protein	N	N
Aqcoe7G344700.1	NA	NA	GAG-POL-RELATED RETROTRANSPOSON /	N	N
Aqcoe7G345900.1	NA	NA	Zinc knuckle (zf-CCHC)	N	N
Aqcoe7G346000.1	NA	NA	NA	N	N
Aqcoe7G346600.1	AT3G04070.2	anac047,NAC047	NAC domain containing protein 47	N	N
Aqcoe7G346800.1	NA	NA	NA	N	N
Aqcoe7G346900.1	AT3G12580.1	ATHSP70,HSP70	heat shock protein 70	N	N
Aqcoe7G347100.1	NA	NA	NA	N	N
Aqcoe7G347900.1	NA	NA	NA	N	N
Aqcoe7G348500.1	NA	NA	NA	N	N
Aqcoe7G348600.1	AT1G55750.1	NA	BSD domain (BTF2-like transcription factors, Synapse-associated proteins and DOS2-like proteins)	N	N
Aqcoe7G350000.1	AT3G07870.1	NA	F-box and associated interaction domains-containing protein	N	N
Aqcoe7G350200.1	NA	NA	NA	N	N
Aqcoe7G350300.1	AT5G45890.1	SAG12	senescence-associated gene 12	N	N
Aqcoe7G351200.1	AT5G48670.1	AGL80,FEM111	AGAMOUS-like 80	N	N
Aqcoe7G351300.1	AT2G24130.1	NA	Leucine-rich receptor-like protein kinase family protein	N	N
